# Spatiotemporal NF-κB dynamics encodes the position, amplitude and duration of local immune inputs

**DOI:** 10.1101/2021.11.30.470463

**Authors:** Minjun Son, Tino Frank, Thomas Holst-Hansen, Andrew Wang, Michael Junkin, Sara S Kashaf, Ala Trusina, Savaş Tay

## Abstract

Infected cells communicate through secreted signaling molecules like cytokines, which inform nearby cells about the type, severity and location of pathogens. How differences in cytokine secretion affect inflammatory signaling over space and time, and how responding cells decode information from propagating cytokine signals are not understood. By computationally and experimentally studying NF-κB dynamics in co-cultures of signal sending cells (macrophages) and receiving cells (fibroblasts), we found that cytokine signals are transmitted by wave-like propagation of NF-κB activity and create well-defined cellular activation zones in a responding cell population. Remarkably, NF-κB dynamics in responding cells can simultaneously encode information about cytokine dose, duration, and distance to the cytokine source. Spatially-resolved transcriptional analysis revealed that responding cells transmit local cytokine information to distance specific pro-inflammatory gene expression patterns, creating “gene expression zones” in the population. Despite single-cell variability, the size and duration of the signaling zone is tightly controlled by the macrophage cytokine secretion profile. Our results highlight how macrophages tune their cytokine secretion dynamics to control signal transmission distance, and how NF-κB interprets these signals to coordinate inflammatory response in space and time.
