## Supplementary material for "Spatiotemporal NF-κB dynamics encodes the position, amplitude and duration of local immune inputs": Table ST1

Neurl3
Ifi35
H2-K1
Ube2l6
Helz2
Nlrc5
Irf9
Dtx3l
C3
Parp9
Ddx58
Scin
H2-K2
Gm20559
Trim30a
Tmem140
Mt2
Apol9b
Oas3
Oasl1
Stat2
Tap1
Uba7
Gm12216
Apol9a
Tapbpl
Mturn
Il12rb1
Lgals3bp
Parp10
Adar
AW011738
Ccl2
Vcam1
Ripk2
Trim21
H2-M2
Tnfaip2
Ptx3
4933402J15Rik
Mmp1b
Mmp3
Mmp10
Sp100
Ifi211
Psmb9
Trim12a
Ccl9
Slc2a6
Nos2
Tor3a
Herc6
Samd9l
Irgm1
Rnf213
Trim12c
Dhx58
Trim34a
Cd274
Serpina3g
Ubd
Il15
Casp4
Slamf8
Fas
Cxcl16
Tlr2
Sp110
Phf11b
Trim30c
Tnfsf10
Ccl8
Csta2
Ifit1bl1
Batf2
Ifit1bl2
Slc25a18
Oas1g
Ifi207
Mmp13
Apod
Mndal
AW112010
Mmp12
Ucma
Adm
Ccrl2
Ptgds
Postn
Stat1
Oas1b
Gbp9
Xaf1
Parp14
Gm12185
Psmb8
Ifih1
Ccl20
Arg2
Gpr84
Enpp2
Tnip3
Ch25h
Lcn2
Icam1
Ifi204
Ifi203
Gm4841
Slfn8
Oas1a
Mx1
Tgtp1
BC023105
Igtp
Cmpk2
Gbp4
Slfn2
Rtp4
Gbp7
Gbp2
Saa3
Irgm2
Acod1
Isg15
Oas2
Ifi205
Tgtp2
Gm12250
Phf11d
Usp18
Gm4951
Mx2
Ddx60
Cxcl11
Rsad2
Cxcl10
Ifi47
Gbp5
F830016B08Rik
Iigp1
Ccl5
Zbp1
Oasl2
Gbp6
Irf7
Gbp3
Gbp2b
Ifit3
Ifit3b
Ifit1
Ifi44
