## Supplementary material for "Spatiotemporal NF-κB dynamics encodes the position, amplitude and duration of local immune inputs": Table ST3

Gm14137
Sema6a
Zfp169
Etv5
Dhx37
Tnfrsf22
Gm10615
Mmp9
Lef1
Ssh3
Syt17
Sqstm1
Wfs1
Chpf2
Klf11
Adamts7
Rhbdf2
Mov10
Pde2a
Pnpla2
Col6a1
Cercam
Il17rc
Nfe2l1
Ptpn23
Arhgef17
Micall2
Kmt2d
Khnyn
Gpr176
Slc12a4
Mlxip
Ulk3
Pcdhgc4
Sh3bp4
Dvl3
Rffl
Ets2
Stxbp1
Mocos
Fam219a
Pdk4
Rusc2
H6pd
Castor2
Hk1
Slc25a22
B4galnt1
Mapk7
Ldlr
Gaa
Plbd2
Pla2g15
Mocs1
Erbb2
Dhcr7
Slc38a7
Adamts14
Tmem104
Ppard
Arhgef2
Radil
Ogdhl
Tmem184b
Rela
Ppp2r5b
Plekhg2
Rgma
Pcdhgc5
Lrrc32
Stk36
Rab5b
Cd276
Neat1
Nek8
Atg9a
Syvn1
Man2b2
Plekho2
Zfp385a
Ap1b1
Pkd1
Lrp10
Dag1
Usp19
Rnf44
Vps37c
Ell
Vps37b
Adcy3
Sufu
Jak3
Unkl
Pcdhgc3
Vangl2
Camta2
Clip3
Ripor1
Spata2
Syn1
Sphk2
Ppp1r16a
Frmd8
Nsmf
Tbc1d22a
Trerf1
Ubald1
Tead3
Polr2a
Raver1
Ap2a1
Mrtfa
Slc6a9
Fscn1
Zyx
Med25
Tmem63a
Esyt1
Natd1
Abhd2
Zfp319
Gas2l1
Tfe3
Slc1a4
Cdk6
Iqce
Apc2
Sun2
Bcl9
Srcap
Hspg2
Ncor2
Leng8
D930048N14Rik
Polrmt
Tmem201
Jrk
Ldlrad3
Dnmbp
Ints3
Cherp
Fbxl18
Plcg1
Zfp574
Sugp2
Klhl11
Tcp11l1
Rin1
Ddi2
Igsf9
Lrrc61
Mfsd12
Dtx3
Rarg
Epn1
Zdhhc8
Inppl1
Anxa11
Sh3bp1
Bicra
Ankrd52
Atxn2l
Pcdhgb7
