## Supplementary material for "Spatiotemporal NF-κB dynamics encodes the position, amplitude and duration of local immune inputs": Table ST5

Col3a1
Dcxr
Phyh
Il18
Cfh
Fxyd1
Map3k8
Ifitm6
Mir22hg
Ghr
Npc2
Spp1
Ctsl
B2m
Isg20
Mt1
Lpcat2
Tnfaip6
Platr22
C2
Pcdh17
Enpp4
Clec2d
Rnasel
Inhbb
Gdf5
Klhdc8a
Itgb5
Adamts1
Adamts5
Cxcl12
Nid2
Trp53inp2
Airn
Igf2
Dpep2
Socs2
Mgp
Dpep1
Adam12
H19
Sept4
4933400A11Rik
Rarres2
Cbr2
Ifitm1
Pdk1
Bnip3
Angptl7
Pde1a
Aox3
Tent5a
Penk
Mfap4
Lrrc15
Ces1a
Ccl11
Mfap5
Il6
Il33
Tcn2
Islr
Oas1c
Gbp8
