## Supplementary material for "Spatiotemporal NF-κB dynamics encodes the position, amplitude and duration of local immune inputs": Table ST6

source	term_name	term_id	adjusted_p_value	negative_log10_of_adjusted_p_value	term_size	query_size	intersection_size	effective_domain_size	intersections
GO:MF	cytokine activity	GO:0005125	0.000161356	3.7922136	239	59	8	20802	IL18,SPP1,INHBB,GDF5,CXCL12,CCL11,IL6,IL33
GO:MF	receptor ligand activity	GO:0048018	0.000673963	3.171364068	509	59	10	20802	IL18,SPP1,INHBB,GDF5,CXCL12,IGF2,PENK,CCL11,IL6,IL33
GO:MF	signaling receptor activator activity	GO:0030546	0.000735788	3.133247024	514	59	10	20802	IL18,SPP1,INHBB,GDF5,CXCL12,IGF2,PENK,CCL11,IL6,IL33
GO:MF	signaling receptor binding	GO:0005102	0.003438013	2.463692503	1624	59	16	20802	COL3A1,IL18,SPP1,CLEC2D,INHBB,GDF5,CXCL12,IGF2,SOCS2,RARRES2,ANGPTL7,PENK,MFAP4,CCL11,IL6,IL33
GO:MF	L-xylulose reductase (NADP+) activity	GO:0050038	0.003530553	2.452157319	2	59	2	20802	DCXR,CBR2
GO:MF	growth factor activity	GO:0008083	0.028853519	1.539801213	149	59	5	20802	INHBB,GDF5,CXCL12,IGF2,IL6
GO:BP	response to external stimulus	GO:0009605	1.64E-10	9.785819598	2912	57	32	21118	COL3A1,IL18,CFH,IFITM6,GHR,NPC2,SPP1,CTSL,B2M,ISG20,TNFAIP6,C2,ENPP4,CLEC2D,RNASEL,INHBB,GDF5,ADAMTS5,CXCL12,IGF2,DPEP1,RARRES2,IFITM1,BNIP3,TENT5A,PENK,MFAP4,CCL11,IL6,IL33,OAS1C,GBP8
GO:BP	biological process involved in interspecies interaction between organisms	GO:0044419	5.08E-09	8.294346802	1688	57	24	21118	IL18,CFH,IFITM6,NPC2,B2M,ISG20,C2,CLEC2D,RNASEL,ADAMTS5,CXCL12,IGF2,RARRES2,IFITM1,BNIP3,TENT5A,PENK,MFAP4,LRRC15,CCL11,IL6,IL33,OAS1C,GBP8
GO:BP	Response to other organism	GO:0051707	8.62E-09	8.064721465	1562	57	23	21118	IL18,CFH,IFITM6,NPC2,B2M,ISG20,C2,CLEC2D,RNASEL,ADAMTS5,CXCL12,IGF2,RARRES2,IFITM1,BNIP3,TENT5A,PENK,MFAP4,CCL11,IL6,IL33,OAS1C,GBP8
GO:BP	response to external biotic stimulus	GO:0043207	8.96E-09	8.047573696	1565	57	23	21118	IL18,CFH,IFITM6,NPC2,B2M,ISG20,C2,CLEC2D,RNASEL,ADAMTS5,CXCL12,IGF2,RARRES2,IFITM1,BNIP3,TENT5A,PENK,MFAP4,CCL11,IL6,IL33,OAS1C,GBP8
GO:BP	response to biotic stimulus	GO:0009607	1.43E-08	7.844686456	1601	57	23	21118	IL18,CFH,IFITM6,NPC2,B2M,ISG20,C2,CLEC2D,RNASEL,ADAMTS5,CXCL12,IGF2,RARRES2,IFITM1,BNIP3,TENT5A,PENK,MFAP4,CCL11,IL6,IL33,OAS1C,GBP8
GO:BP	defense response	GO:0006952	5.17E-08	7.286793241	1705	57	23	21118	IL18,CFH,IFITM6,B2M,ISG20,TNFAIP6,C2,CLEC2D,RNASEL,ADAMTS5,CXCL12,IGF2,DPEP1,RARRES2,IFITM1,BNIP3,PENK,MFAP4,CCL11,IL6,IL33,OAS1C,GBP8
GO:BP	Defense response to other organism	GO:0098542	1.44E-07	6.841691907	1140	57	19	21118	IL18,CFH,IFITM6,B2M,ISG20,C2,CLEC2D,RNASEL,ADAMTS5,IGF2,RARRES2,IFITM1,BNIP3,MFAP4,CCL11,IL6,IL33,OAS1C,GBP8
GO:BP	Immune response	GO:0006955	2.0147E-06	5.695789093	1857	57	22	21118	COL3A1,IL18,CFH,IFITM6,CTSL,B2M,ISG20,C2,CLEC2D,RNASEL,ADAMTS5,CXCL12,IGF2,RARRES2,IFITM1,BNIP3,MFAP4,CCL11,IL6,IL33,OAS1C,GBP8
GO:BP	Immune system process	GO:0002376	6.17048E-06	5.209681141	2807	57	26	21118	COL3A1,IL18,CFH,MAP3K8,IFITM6,SPP1,CTSL,B2M,ISG20,C2,CLEC2D,RNASEL,ADAMTS5,CXCL12,IGF2,DPEP1,RARRES2,IFITM1,BNIP3,MFAP4,CCL11,MFAP5,IL6,IL33,OAS1C,GBP8
GO:BP	Response to stress	GO:0006950	8.76812E-06	5.057093732	3817	57	30	21118	COL3A1,IL18,CFH,IFITM6,SPP1,CTSL,B2M,ISG20,MT1,TNFAIP6,C2,ENPP4,CLEC2D,RNASEL,INHBB,ADAMTS5,CXCL12,IGF2,DPEP1,RARRES2,IFITM1,PDK1,BNIP3,PENK,MFAP4,CCL11,IL6,IL33,OAS1C,GBP8
GO:BP	Response to virus	GO:0009615	4.22686E-05	4.373982456	333	57	10	21118	IFITM6,NPC2,ISG20,RNASEL,IFITM1,BNIP3,PENK,IL6,IL33,OAS1C
GO:BP	cell killing	GO:0001906	0.000676982	3.169422664	165	57	7	21118	IL18,CFH,B2M,CLEC2D,CXCL12,IGF2,CCL11
GO:BP	negative regulation of viral genome replication	GO:0045071	0.000777882	3.109086039	54	57	5	21118	IFITM6,ISG20,RNASEL,IFITM1,OAS1C
GO:BP	Innate immune response	GO:0045087	0.000884533	3.053286093	866	57	13	21118	IL18,CFH,IFITM6,B2M,ISG20,C2,CLEC2D,IGF2,RARRES2,IFITM1,MFAP4,CCL11,GBP8
GO:BP	defense response to symbiont	GO:0140546	0.000968079	3.014089196	257	57	8	21118	IFITM6,ISG20,RNASEL,IFITM1,BNIP3,IL6,IL33,OAS1C
GO:BP	defense response to virus	GO:0051607	0.000968079	3.014089196	257	57	8	21118	IFITM6,ISG20,RNASEL,IFITM1,BNIP3,IL6,IL33,OAS1C
GO:BP	negative regulation of biological process	GO:0048519	0.000993325	3.002908663	5544	57	33	21118	COL3A1,IL18,FXYD1,IFITM6,GHR,SPP1,CTSL,B2M,ISG20,MT1,TNFAIP6,PCDH17,CLEC2D,RNASEL,INHBB,GDF5,ADAMTS1,ADAMTS5,CXCL12,TRP53INP2,IGF2,SOCS2,DPEP1,4933400A11RIK,IFITM1,BNIP3,ANGPTL7,TENT5A,LRRC15,CCL11,IL6,IL33,OAS1C
GO:BP	response to nutrient levels	GO:0031667	0.002749678	2.560718236	523	57	10	21118	CFH,GHR,SPP1,CTSL,C2,INHBB,RARRES2,BNIP3,PENK,IL6
GO:BP	cellular response to chemical stimulus	GO:0070887	0.004633212	2.334117833	3097	57	23	21118	COL3A1,IL18,IFITM6,GHR,SPP1,B2M,MT1,INHBB,GDF5,ITGB5,CXCL12,IGF2,SOCS2,DPEP1,RARRES2,IFITM1,PDK1,BNIP3,PENK,CCL11,IL6,IL33,GBP8
GO:BP	response to extracellular stimulus	GO:0009991	0.004997098	2.301282116	559	57	10	21118	CFH,GHR,SPP1,CTSL,C2,INHBB,RARRES2,BNIP3,PENK,IL6
GO:BP	regulation of viral genome replication	GO:0045069	0.006336618	2.198142494	82	57	5	21118	IFITM6,ISG20,RNASEL,IFITM1,OAS1C
GO:BP	cellular response to oxygen-containing compound	GO:1901701	0.009290351	2.031967883	1247	57	14	21118	COL3A1,IL18,GHR,SPP1,B2M,MT1,INHBB,IGF2,SOCS2,DPEP1,RARRES2,BNIP3,PENK,IL6
GO:BP	regulation of cellular component movement	GO:0051270	0.009750022	2.010994391	1074	57	13	21118	COL3A1,IL18,FXYD1,TNFAIP6,ADAMTS1,CXCL12,IGF2,DPEP1,RARRES2,IFITM1,LRRC15,CCL11,IL33
GO:BP	negative regulation of viral process	GO:0048525	0.010040442	1.998247186	90	57	5	21118	IFITM6,ISG20,RNASEL,IFITM1,OAS1C
GO:BP	regulation of epithelial cell proliferation	GO:0050678	0.011721104	1.931031497	359	57	8	21118	IL18,CTSL,B2M,GDF5,CXCL12,IGF2,CCL11,IL6
GO:BP	regulation of multicellular organismal process	GO:0051239	0.012905101	1.889238601	2788	57	21	21118	IL18,FXYD1,GHR,SPP1,B2M,ENPP4,CLEC2D,INHBB,GDF5,ADAMTS1,ADAMTS5,CXCL12,IGF2,SOCS2,MGP,ADAM12,ANGPTL7,PENK,CCL11,IL6,IL33
GO:BP	regulation of cell migration	GO:0030334	0.013326639	1.875279369	934	57	12	21118	COL3A1,IL18,TNFAIP6,ADAMTS1,CXCL12,IGF2,DPEP1,RARRES2,IFITM1,LRRC15,CCL11,IL33
GO:BP	response to cytokine	GO:0034097	0.013472571	1.870549526	935	57	12	21118	COL3A1,IL18,CFH,IFITM6,GHR,SPP1,CXCL12,IFITM1,CCL11,IL6,IL33,GBP8
GO:BP	cellular defense response	GO:0006968	0.018840262	1.724913055	15	57	3	21118	B2M,CLEC2D,IL33
GO:BP	regulation of localization	GO:0032879	0.020219791	1.694223336	2868	57	21	21118	COL3A1,IL18,FXYD1,SPP1,B2M,TNFAIP6,C2,PCDH17,RNASEL,INHBB,ADAMTS1,CXCL12,TRP53INP2,IGF2,DPEP1,RARRES2,IFITM1,LRRC15,CCL11,IL6,IL33
GO:BP	ossification	GO:0001503	0.022265475	1.652368038	392	57	8	21118	SPP1,GDF5,TRP53INP2,IGF2,MGP,IFITM1,PENK,IL6
GO:BP	regulation of cell motility	GO:2000145	0.023063006	1.637084092	986	57	12	21118	COL3A1,IL18,TNFAIP6,ADAMTS1,CXCL12,IGF2,DPEP1,RARRES2,IFITM1,LRRC15,CCL11,IL33
GO:BP	positive regulation of type 2 immune response	GO:0002830	0.028049088	1.552081259	17	57	3	21118	IL18,IL6,IL33
GO:BP	cellular response to organic substance	GO:0071310	0.02921944	1.534328112	2453	57	19	21118	COL3A1,IL18,IFITM6,GHR,SPP1,B2M,INHBB,GDF5,ITGB5,CXCL12,IGF2,SOCS2,RARRES2,IFITM1,PENK,CCL11,IL6,IL33,GBP8
GO:BP	viral genome replication	GO:0019079	0.029296165	1.53318922	112	57	5	21118	IFITM6,ISG20,RNASEL,IFITM1,OAS1C
GO:BP	biological adhesion	GO:0022610	0.030653315	1.513522552	1384	57	14	21118	COL3A1,IL18,CFH,SPP1,TNFAIP6,PCDH17,ITGB5,CXCL12,NID2,IGF2,ADAM12,MFAP4,LRRC15,IL6
GO:BP	cytokine-mediated signaling pathway	GO:0019221	0.036034795	1.44327795	419	57	8	21118	IL18,IFITM6,GHR,CXCL12,IFITM1,CCL11,IL6,IL33
GO:BP	regulation of locomotion	GO:0040012	0.037484151	1.426152317	1035	57	12	21118	COL3A1,IL18,TNFAIP6,ADAMTS1,CXCL12,IGF2,DPEP1,RARRES2,IFITM1,LRRC15,CCL11,IL33
GO:BP	response to oxygen-containing compound	GO:1901700	0.037615582	1.424632216	1820	57	16	21118	COL3A1,IL18,GHR,SPP1,CTSL,B2M,MT1,INHBB,CXCL12,IGF2,SOCS2,DPEP1,RARRES2,BNIP3,PENK,IL6
GO:BP	positive regulation of developmental process	GO:0051094	0.038418952	1.415454488	1412	57	14	21118	IL18,GHR,B2M,GDF5,CXCL12,IGF2,SOCS2,ADAM12,RARRES2,IFITM1,BNIP3,CCL11,IL6,IL33
GO:BP	epithelial cell proliferation	GO:0050673	0.039243847	1.406228425	424	57	8	21118	IL18,CTSL,B2M,GDF5,CXCL12,IGF2,CCL11,IL6
GO:BP	cellular response to nitrogen compound	GO:1901699	0.040716413	1.390230492	710	57	10	21118	COL3A1,IL18,GHR,INHBB,IGF2,SOCS2,DPEP1,RARRES2,PENK,IL6
GO:BP	cellular response to peptide hormone stimulus	GO:0071375	0.043076177	1.365762846	309	57	7	21118	IL18,GHR,INHBB,IGF2,SOCS2,RARRES2,IL6
GO:BP	osteoblast differentiation	GO:0001649	0.046101129	1.336288436	208	57	6	21118	SPP1,TRP53INP2,IGF2,IFITM1,PENK,IL6
GO:BP	cell differentiation	GO:0030154	0.048530655	1.31398385	4378	57	26	21118	COL3A1,IL18,CFH,GHR,SPP1,CTSL,B2M,CLEC2D,RNASEL,INHBB,GDF5,ITGB5,ADAMTS1,ADAMTS5,CXCL12,TRP53INP2,IGF2,SOCS2,MGP,RARRES2,IFITM1,BNIP3,PENK,CCL11,IL6,IL33
GO:BP	xylulose metabolic process	GO:0005997	0.048718249	1.312308326	3	57	2	21118	DCXR,CBR2
GO:CC	extracellular space	GO:0005615	3.37E-12	11.47218427	1928	58	28	21016	COL3A1,IL18,CFH,GHR,NPC2,SPP1,CTSL,B2M,TNFAIP6,C2,INHBB,GDF5,ADAMTS5,CXCL12,NID2,IGF2,MGP,DPEP1,RARRES2,ANGPTL7,MFAP4,LRRC15,CES1A,CCL11,IL6,IL33,TCN2,ISLR
GO:CC	extracellular region	GO:0005576	4.13E-11	10.38355511	2711	58	31	21016	COL3A1,IL18,CFH,GHR,NPC2,SPP1,CTSL,B2M,TNFAIP6,C2,INHBB,GDF5,ADAMTS1,ADAMTS5,CXCL12,NID2,IGF2,MGP,DPEP1,RARRES2,ANGPTL7,PENK,MFAP4,LRRC15,CES1A,CCL11,MFAP5,IL6,IL33,TCN2,ISLR
GO:CC	collagen-containing extracellular matrix	GO:0062023	5.99E-08	7.222907339	362	58	12	21016	COL3A1,CTSL,ADAMTS1,ADAMTS5,NID2,IGF2,MGP,RARRES2,ANGPTL7,MFAP4,LRRC15,MFAP5
GO:CC	extracellular matrix	GO:0031012	1.82831E-06	5.737951184	490	58	12	21016	COL3A1,CTSL,ADAMTS1,ADAMTS5,NID2,IGF2,MGP,RARRES2,ANGPTL7,MFAP4,LRRC15,MFAP5
GO:CC	external encapsulating structure	GO:0030312	1.91309E-06	5.718265617	492	58	12	21016	COL3A1,CTSL,ADAMTS1,ADAMTS5,NID2,IGF2,MGP,RARRES2,ANGPTL7,MFAP4,LRRC15,MFAP5
GO:CC	cell periphery	GO:0071944	0.008589785	2.066017684	6817	58	34	21016	COL3A1,DCXR,IL18,CFH,FXYD1,IFITM6,GHR,CTSL,B2M,LPCAT2,PCDH17,ENPP4,CLEC2D,INHBB,GDF5,ITGB5,ADAMTS1,ADAMTS5,CXCL12,NID2,IGF2,MGP,DPEP1,ADAM12,4933400A11RIK,RARRES2,IFITM1,PDK1,ANGPTL7,PENK,MFAP4,LRRC15,MFAP5,IL6
KEGG	Cytokine-cytokine receptor interaction	KEGG:04060	0.001001364	2.999407923	288	35	8	8790	IL18,GHR,INHBB,GDF5,CXCL12,CCL11,IL6,IL33
KEGG	Rheumatoid arthritis	KEGG:05323	0.027088647	1.567212679	86	35	4	8790	IL18,CTSL,CXCL12,IL6
KEGG	Viral protein interaction with cytokine and cytokine receptor	KEGG:04061	0.035045	1.455373937	92	35	4	8790	IL18,CXCL12,CCL11,IL6
REAC	Extracellular matrix organization	REAC:R-MMU-1474244	0.000404388	3.393202157	258	39	9	8631	COL3A1,SPP1,CTSL,GDF5,ADAMTS5,NID2,ADAM12,MFAP4,MFAP5
WP	Endochondral Ossification	WP:WP1270	6.99E-07	6.15522921	62	24	7	4526	GHR,SPP1,CTSL,ADAMTS1,ADAMTS5,IGF2,MGP
