## Supplementary material for "Spatiotemporal NF-κB dynamics encodes the position, amplitude and duration of local immune inputs": Table ST7

Adhfe1
Lbp
C1s1
Chil1
Sp140
Trim30d
Ccl7
Cp
Slpi
Lgals9
Znfx1
Bst2
Apol6
Apobec1
Serpina3i
Slc43a2
Ltbp2
4930487H11Rik
Abi3bp
Plscr2
Madcam1
Heatr9
Trex1
Eif2ak2
Nmi
Tlr3
Apol7e
Hsd11b1
Phf11a
Gbp10
Wfdc21
Plaat3
Il18bp
Ccl17
BC147527
AA467197
4930512H18Rik
Gbp11
Ifi27l2a
Serpina3n
Hdc
Hp
Lum
Ifnb1
Dnase1l3
Cfb
Piwil4
Plac8
Mxd1
Mitd1
Psme2
Daam1
Glrx
Rbm47
Lifr
Pnpt1
Samhd1
Rnd3
Itgav
Mlkl
Hmga2-ps1
Exoc3l4
Sema3c
Slc7a2
Plscr1
Tslp
Odaph
Trim25
Ifitm3
Rnf19b
4833419F23Rik
Idnk
Sod2
Sdc4
Tnc
Cxcl5
Cxcl1
Nupr1
Gm20367
Gadd45a
Ikbke
Gsap
S1pr3
Osmr
Lox
Zfp658
H2-D1
H2-T22
Agrn
C1ra
Il13ra1
Cd74
Dnm3
B4galt5
Fstl1
Casp12
Ifit2
Pappa
E230016K23Rik
Rab32
Tnfrsf9
Man1a
Zeb2
Erap1
Il6st
Il7
Acpp
Dram1
Gpr137b
Ttyh2
C9orf72
Hmox1
Ptprj
Six5
Rnf135
Cd82
Nub1
Tyk2
Cacnb3
Tcirg1
Optn
Asap3
Tmem106a
H2-T10
Col5a3
Col27a1
Rnf31
Zc3hav1
Trafd1
Tapbp
Rasgef1b
Irf5
Nrp2
Nfkbia
Psmb10
Irf1
St3gal1
Bdkrb1
Cdhr1
Gch1
Il15ra
Nfkbie
Slc7a11
Prss35
Stx11
Ampd3
Birc3
Gsdmd
Angptl4
Flt1
Bid
Tnip1
Tap2
Igfbp3
Pglyrp2
Slc6a19
