## Supplementary material for "Spatiotemporal NF-κB dynamics encodes the position, amplitude and duration of local immune inputs": Table ST8

source	term_name	term_id	adjusted_p_value	negative_log10_of_adjusted_p_value	term_size	query_size	intersection_size	effective_domain_size	intersections
GO:MF	oncostatin-M receptor activity	GO:0004924	5.35135E-06	5.271536575	5	141	4	20802	LIFR,OSMR,IL13RA1,IL6ST
GO:MF	protein binding	GO:0005515	0.00031334	3.503984082	10189	141	98	20802	LBP,CHIL1,SP140,TRIM30D,CCL7,CP,SLPI,LGALS9,APOBEC1,ABI3BP,PLSCR2,MADCAM1,TREX1,EIF2AK2,NMI,TLR3,HSD11B1,IL18BP,CCL17,HDC,HP,LUM,IFNB1,PIWIL4,PLAC8,MXD1,MITD1,PSME2,DAAM1,GLRX,RBM47,LIFR,SAMHD1,RND3,ITGAV,MLKL,SEMA3C,PLSCR1,TSLP,TRIM25,RNF19B,SOD2,SDC4,TNC,CXCL5,CXCL1,NUPR1,GADD45A,IKBKE,S1PR3,OSMR,LOX,H2-D1,AGRN,C1RA,IL13RA1,CD74,DNM3,FSTL1,CASP12,IFIT2,RAB32,TNFRSF9,ZEB2,ERAP1,IL6ST,IL7,ACPP,C9…
GO:MF	leukemia inhibitory factor receptor activity	GO:0004923	0.000645424	3.190155082	4	141	3	20802	LIFR,IL13RA1,IL6ST
GO:MF	cytokine receptor binding	GO:0005126	0.000740824	3.130285216	310	141	12	20802	CCL7,CCL17,IFNB1,LIFR,TSLP,CXCL5,CXCL1,IL13RA1,ERAP1,IL6ST,IL7,TYK2
GO:MF	identical protein binding	GO:0042802	0.000911622	3.040184988	2140	141	34	20802	TRIM30D,TREX1,EIF2AK2,NMI,TLR3,HSD11B1,HDC,HP,MITD1,PSME2,DAAM1,SAMHD1,MLKL,SOD2,SDC4,GADD45A,IKBKE,C1RA,DNM3,TNFRSF9,IL6ST,ACPP,HMOX1,RNF135,OPTN,RNF31,ZC3HAV1,IRF5,NRP2,NFKBIA,GCH1,ANGPTL4,TNIP1,TAP2
GO:MF	cytokine binding	GO:0019955	0.002454904	2.609965451	138	141	8	20802	IL18BP,LIFR,ITGAV,AGRN,IL13RA1,CD74,TNFRSF9,IL6ST
GO:MF	ciliary neurotrophic factor receptor activity	GO:0004897	0.003195095	2.495516218	6	141	3	20802	LIFR,IL13RA1,IL6ST
GO:MF	signaling receptor binding	GO:0005102	0.005982214	2.223138035	1624	141	27	20802	LBP,CCL7,LGALS9,MADCAM1,CCL17,IFNB1,LIFR,ITGAV,SEMA3C,PLSCR1,TSLP,TRIM25,CXCL5,CXCL1,S1PR3,H2-D1,IL13RA1,CD74,DNM3,ERAP1,IL6ST,IL7,PTPRJ,RNF135,TYK2,ANGPTL4,TAP2
GO:MF	ciliary neurotrophic factor receptor binding	GO:0005127	0.008857542	2.052686756	8	141	3	20802	LIFR,IL13RA1,IL6ST
GO:MF	binding	GO:0005488	0.010481055	1.979594983	14895	141	122	20802	ADHFE1,LBP,C1S1,CHIL1,SP140,TRIM30D,CCL7,CP,SLPI,LGALS9,ZNFX1,APOL6,APOBEC1,LTBP2,ABI3BP,PLSCR2,MADCAM1,TREX1,EIF2AK2,NMI,TLR3,APOL7E,HSD11B1,PHF11A,GBP10,IL18BP,CCL17,GBP11,HDC,HP,LUM,IFNB1,DNASE1L3,PIWIL4,PLAC8,MXD1,MITD1,PSME2,DAAM1,GLRX,RBM47,LIFR,PNPT1,SAMHD1,RND3,ITGAV,MLKL,SEMA3C,PLSCR1,TSLP,TRIM25,RNF19B,IDNK,SOD2,SDC4,TNC,CXCL5,CXCL1,NUPR1,GADD45A,IKBKE,GSAP,S1PR3,OSMR,LOX,ZFP658,H2-D1,A…
GO:MF	cytokine receptor activity	GO:0004896	0.023133947	1.63575026	94	141	6	20802	LIFR,OSMR,IL13RA1,CD74,IL6ST,IL15RA
GO:MF	interleukin-7 receptor binding	GO:0005139	0.024266101	1.615000007	2	141	2	20802	TSLP,IL7
GO:MF	fibronectin binding	GO:0001968	0.02936349	1.532192329	31	141	4	20802	ITGAV,SDC4,TNC,IGFBP3
GO:MF	TAP binding	GO:0046977	0.034111318	1.4671015	12	141	3	20802	H2-D1,TAPBP,TAP2
GO:MF	growth factor binding	GO:0019838	0.034806164	1.458343837	147	141	7	20802	LIFR,ITGAV,OSMR,AGRN,IL6ST,FLT1,IGFBP3
GO:BP	Immune system process	GO:0002376	6.61E-26	25.18010248	2807	146	76	21118	LBP,C1S1,TRIM30D,CCL7,SLPI,LGALS9,BST2,APOBEC1,MADCAM1,HEATR9,TREX1,EIF2AK2,NMI,TLR3,PHF11A,GBP10,WFDC21,IL18BP,CCL17,GBP11,HP,IFNB1,DNASE1L3,CFB,PLAC8,PSME2,RBM47,SAMHD1,ITGAV,MLKL,SLC7A2,PLSCR1,TSLP,TRIM25,IFITM3,RNF19B,SOD2,SDC4,CXCL5,CXCL1,IKBKE,LOX,H2-D1,H2-T22,C1RA,CD74,RAB32,ERAP1,IL6ST,IL7,HMOX1,PTPRJ,RNF135,CACNB3,TCIRG1,OPTN,TMEM106A,H2-T10,RNF31,ZC3HAV1,TRAFD1,TAPBP,IRF5,NFKBIA,PSMB10,…
GO:BP	Defense response	GO:0006952	4.11E-21	20.38615427	1705	146	56	21118	LBP,CHIL1,TRIM30D,CCL7,SLPI,LGALS9,BST2,APOBEC1,ABI3BP,TREX1,EIF2AK2,NMI,TLR3,GBP10,WFDC21,CCL17,GBP11,HP,IFNB1,DNASE1L3,CFB,PLAC8,SAMHD1,ITGAV,MLKL,SLC7A2,PLSCR1,TSLP,TRIM25,IFITM3,RNF19B,CXCL5,CXCL1,NUPR1,IKBKE,S1PR3,C1RA,CD74,CASP12,HMOX1,RNF135,TCIRG1,OPTN,TMEM106A,ZC3HAV1,TRAFD1,TAPBP,IRF5,NFKBIA,IRF1,BDKRB1,GCH1,GSDMD,TNIP1,TAP2,PGLYRP2
GO:BP	response to external stimulus	GO:0009605	5.25E-20	19.27946804	2912	146	70	21118	LBP,CHIL1,TRIM30D,CCL7,SLPI,LGALS9,BST2,APOBEC1,PLSCR2,TREX1,EIF2AK2,NMI,TLR3,GBP10,WFDC21,PLAAT3,CCL17,AA467197,GBP11,IFI27L2A,HP,IFNB1,DNASE1L3,CFB,PLAC8,SAMHD1,ITGAV,MLKL,SEMA3C,SLC7A2,PLSCR1,TSLP,TRIM25,IFITM3,RNF19B,SOD2,TNC,CXCL5,CXCL1,NUPR1,GADD45A,IKBKE,LOX,AGRN,C1RA,CD74,CASP12,IFIT2,RAB32,HMOX1,PTPRJ,RNF135,CACNB3,OPTN,TMEM106A,ZC3HAV1,TRAFD1,IRF5,NRP2,NFKBIA,IRF1,BDKRB1,GCH1,GSDMD,ANGP…
GO:BP	response to biotic stimulus	GO:0009607	5.57E-19	18.25447884	1601	146	52	21118	LBP,TRIM30D,CCL7,SLPI,LGALS9,BST2,APOBEC1,PLSCR2,TREX1,EIF2AK2,NMI,TLR3,GBP10,WFDC21,PLAAT3,CCL17,AA467197,GBP11,IFI27L2A,HP,IFNB1,CFB,PLAC8,SAMHD1,ITGAV,MLKL,PLSCR1,TSLP,TRIM25,IFITM3,RNF19B,SOD2,CXCL5,CXCL1,IKBKE,C1RA,CD74,IFIT2,RNF135,OPTN,TMEM106A,ZC3HAV1,TRAFD1,IRF5,NFKBIA,IRF1,BDKRB1,GCH1,GSDMD,BID,TAP2,PGLYRP2
GO:BP	response to other organism	GO:0051707	1.29E-18	17.89050491	1562	146	51	21118	LBP,TRIM30D,CCL7,SLPI,LGALS9,BST2,APOBEC1,PLSCR2,TREX1,EIF2AK2,NMI,TLR3,GBP10,WFDC21,PLAAT3,CCL17,AA467197,GBP11,IFI27L2A,HP,IFNB1,CFB,PLAC8,SAMHD1,ITGAV,MLKL,PLSCR1,TSLP,TRIM25,IFITM3,RNF19B,SOD2,CXCL5,CXCL1,IKBKE,C1RA,CD74,IFIT2,RNF135,OPTN,TMEM106A,ZC3HAV1,TRAFD1,IRF5,NFKBIA,IRF1,BDKRB1,GCH1,GSDMD,TAP2,PGLYRP2
GO:BP	response to external biotic stimulus	GO:0043207	1.40E-18	17.85350447	1565	146	51	21118	LBP,TRIM30D,CCL7,SLPI,LGALS9,BST2,APOBEC1,PLSCR2,TREX1,EIF2AK2,NMI,TLR3,GBP10,WFDC21,PLAAT3,CCL17,AA467197,GBP11,IFI27L2A,HP,IFNB1,CFB,PLAC8,SAMHD1,ITGAV,MLKL,PLSCR1,TSLP,TRIM25,IFITM3,RNF19B,SOD2,CXCL5,CXCL1,IKBKE,C1RA,CD74,IFIT2,RNF135,OPTN,TMEM106A,ZC3HAV1,TRAFD1,IRF5,NFKBIA,IRF1,BDKRB1,GCH1,GSDMD,TAP2,PGLYRP2
GO:BP	immune response	GO:0006955	1.74E-18	17.75934725	1857	146	55	21118	LBP,C1S1,TRIM30D,CCL7,SLPI,LGALS9,BST2,APOBEC1,TREX1,EIF2AK2,NMI,TLR3,PHF11A,GBP10,WFDC21,IL18BP,CCL17,GBP11,HP,IFNB1,DNASE1L3,CFB,PLAC8,SAMHD1,MLKL,PLSCR1,TSLP,TRIM25,IFITM3,RNF19B,CXCL5,CXCL1,IKBKE,H2-D1,C1RA,CD74,ERAP1,IL7,HMOX1,PTPRJ,RNF135,CACNB3,TCIRG1,OPTN,TMEM106A,RNF31,ZC3HAV1,TRAFD1,IRF5,IRF1,ST3GAL1,GCH1,GSDMD,TAP2,PGLYRP2
GO:BP	biological process involved in interspecies interaction between organisms	GO:0044419	6.04E-18	17.21901676	1688	146	52	21118	LBP,TRIM30D,CCL7,SLPI,LGALS9,BST2,APOBEC1,PLSCR2,TREX1,EIF2AK2,NMI,TLR3,GBP10,WFDC21,PLAAT3,CCL17,AA467197,GBP11,IFI27L2A,HP,IFNB1,CFB,PLAC8,SAMHD1,ITGAV,MLKL,PLSCR1,TSLP,TRIM25,IFITM3,RNF19B,SOD2,CXCL5,CXCL1,IKBKE,C1RA,CD74,IFIT2,RNF135,OPTN,TMEM106A,ZC3HAV1,TRAFD1,IRF5,NFKBIA,IRF1,BDKRB1,GCH1,GSDMD,TNIP1,TAP2,PGLYRP2
GO:BP	Defense response to other organism	GO:0098542	1.81E-16	15.74328131	1140	146	42	21118	LBP,TRIM30D,CCL7,SLPI,LGALS9,BST2,APOBEC1,TREX1,EIF2AK2,NMI,TLR3,GBP10,WFDC21,CCL17,GBP11,HP,IFNB1,CFB,PLAC8,SAMHD1,MLKL,PLSCR1,TSLP,TRIM25,IFITM3,RNF19B,CXCL5,CXCL1,IKBKE,C1RA,CD74,RNF135,OPTN,TMEM106A,ZC3HAV1,TRAFD1,IRF5,IRF1,GCH1,GSDMD,TAP2,PGLYRP2
GO:BP	Response to cytokine	GO:0034097	4.37E-15	14.35929504	935	146	37	21118	CHIL1,CCL7,BST2,SERPINA3I,TREX1,EIF2AK2,NMI,TLR3,GBP10,WFDC21,CCL17,GBP11,IFNB1,LIFR,PNPT1,SAMHD1,PLSCR1,TSLP,TRIM25,IFITM3,CXCL5,CXCL1,IKBKE,OSMR,LOX,IL13RA1,CD74,IFIT2,IL6ST,IL7,TCIRG1,IRF5,NRP2,NFKBIA,IRF1,GCH1,IL15RA
GO:BP	Innate immune response	GO:0045087	1.71E-13	12.76646786	866	146	34	21118	LBP,TRIM30D,CCL7,SLPI,LGALS9,BST2,TREX1,EIF2AK2,NMI,TLR3,GBP10,WFDC21,CCL17,GBP11,IFNB1,CFB,SAMHD1,PLSCR1,TRIM25,IFITM3,RNF19B,IKBKE,C1RA,CD74,RNF135,OPTN,TMEM106A,ZC3HAV1,TRAFD1,IRF5,IRF1,GCH1,GSDMD,TAP2
GO:BP	cellular response to cytokine stimulus	GO:0071345	2.05E-12	11.68926904	822	146	32	21118	CHIL1,CCL7,TREX1,NMI,TLR3,GBP10,CCL17,GBP11,IFNB1,LIFR,PNPT1,SAMHD1,PLSCR1,TSLP,TRIM25,IFITM3,CXCL5,CXCL1,IKBKE,OSMR,LOX,IL13RA1,CD74,IFIT2,IL6ST,IL7,TCIRG1,IRF5,NRP2,NFKBIA,IRF1,IL15RA
GO:BP	regulation of immune system process	GO:0002682	2.08E-12	11.68162258	1406	146	41	21118	LBP,C1S1,CCL7,LGALS9,BST2,MADCAM1,TREX1,NMI,TLR3,PHF11A,IFNB1,DNASE1L3,CFB,SAMHD1,SLC7A2,PLSCR1,TSLP,SDC4,CXCL5,CXCL1,IKBKE,LOX,H2-D1,C1RA,CD74,IL6ST,IL7,HMOX1,PTPRJ,RNF135,CACNB3,RNF31,ZC3HAV1,TRAFD1,NFKBIA,IRF1,BDKRB1,IL15RA,SLC7A11,TAP2,PGLYRP2
GO:BP	response to stress	GO:0006950	1.66E-11	10.77921372	3817	146	67	21118	LBP,CHIL1,TRIM30D,CCL7,SLPI,LGALS9,BST2,APOBEC1,ABI3BP,TREX1,EIF2AK2,NMI,TLR3,GBP10,WFDC21,CCL17,GBP11,HP,IFNB1,DNASE1L3,CFB,PLAC8,GLRX,PNPT1,SAMHD1,ITGAV,MLKL,SLC7A2,PLSCR1,TSLP,TRIM25,IFITM3,RNF19B,SOD2,SDC4,TNC,CXCL5,CXCL1,NUPR1,GADD45A,IKBKE,S1PR3,LOX,C1RA,CD74,CASP12,MAN1A,HMOX1,RNF135,TCIRG1,OPTN,TMEM106A,ZC3HAV1,TRAFD1,TAPBP,IRF5,NFKBIA,IRF1,BDKRB1,GCH1,SLC7A11,GSDMD,ANGPTL4,BID,TNIP1,TAP2…
GO:BP	response to organic substance	GO:0010033	7.25E-11	10.13961956	3418	146	62	21118	LBP,CHIL1,CCL7,SLPI,LGALS9,BST2,APOBEC1,SERPINA3I,PLSCR2,TREX1,EIF2AK2,NMI,TLR3,GBP10,WFDC21,CCL17,GBP11,LUM,IFNB1,CFB,GLRX,LIFR,PNPT1,SAMHD1,ITGAV,PLSCR1,TSLP,TRIM25,IFITM3,SOD2,TNC,CXCL5,CXCL1,IKBKE,OSMR,LOX,AGRN,IL13RA1,CD74,FSTL1,CASP12,IFIT2,PAPPA,MAN1A,ZEB2,IL6ST,IL7,HMOX1,TCIRG1,OPTN,ZC3HAV1,IRF5,NRP2,NFKBIA,IRF1,BDKRB1,GCH1,IL15RA,SLC7A11,FLT1,BID,TAP2
GO:BP	Inflammatory response	GO:0006954	2.51E-10	9.599588847	732	146	28	21118	LBP,CHIL1,CCL7,LGALS9,ABI3BP,TREX1,NMI,TLR3,CCL17,HP,DNASE1L3,ITGAV,SLC7A2,PLSCR1,TSLP,CXCL5,CXCL1,NUPR1,S1PR3,CASP12,HMOX1,TCIRG1,IRF5,NFKBIA,BDKRB1,GSDMD,TNIP1,PGLYRP2
GO:BP	response to virus	GO:0009615	3.19E-10	9.495869373	333	146	20	21118	LGALS9,BST2,APOBEC1,TREX1,EIF2AK2,NMI,TLR3,IFI27L2A,IFNB1,SAMHD1,MLKL,PLSCR1,TRIM25,IFITM3,IKBKE,IFIT2,RNF135,ZC3HAV1,IRF5,IRF1
GO:BP	regulation of defense response	GO:0031347	3.60E-10	9.444191903	575	146	25	21118	LBP,LGALS9,TREX1,NMI,TLR3,DNASE1L3,SAMHD1,SLC7A2,PLSCR1,TSLP,CXCL5,CXCL1,NUPR1,IKBKE,CD74,CASP12,RNF135,OPTN,ZC3HAV1,TRAFD1,NFKBIA,IRF1,TNIP1,TAP2,PGLYRP2
GO:BP	cytokine-mediated signaling pathway	GO:0019221	2.51E-09	8.600453405	419	146	21	21118	CCL7,TREX1,NMI,CCL17,IFNB1,LIFR,SAMHD1,TSLP,IFITM3,CXCL5,CXCL1,IKBKE,OSMR,IL13RA1,CD74,IL6ST,IL7,IRF5,NFKBIA,IRF1,IL15RA
GO:BP	regulation of response to stimulus	GO:0048583	4.79E-09	8.319485118	3851	146	63	21118	LBP,C1S1,CHIL1,TRIM30D,CCL7,LGALS9,TREX1,EIF2AK2,NMI,TLR3,PHF11A,CCL17,IFNB1,DNASE1L3,CFB,GLRX,PNPT1,SAMHD1,ITGAV,MLKL,SEMA3C,SLC7A2,PLSCR1,TSLP,TRIM25,SOD2,CXCL5,CXCL1,NUPR1,GADD45A,IKBKE,LOX,H2-D1,AGRN,C1RA,CD74,FSTL1,CASP12,ZEB2,IL6ST,IL7,ACPP,GPR137B,C9ORF72,HMOX1,PTPRJ,RNF135,CACNB3,OPTN,TMEM106A,RNF31,ZC3HAV1,TRAFD1,NFKBIA,IRF1,GCH1,SLC7A11,FLT1,BID,TNIP1,TAP2,IGFBP3,PGLYRP2
GO:BP	regulation of response to external stimulus	GO:0032101	6.89E-09	8.16173056	904	146	29	21118	LBP,CCL7,LGALS9,TREX1,NMI,TLR3,DNASE1L3,SAMHD1,SEMA3C,SLC7A2,PLSCR1,TSLP,CXCL5,CXCL1,NUPR1,IKBKE,AGRN,CD74,CASP12,RNF135,CACNB3,OPTN,ZC3HAV1,TRAFD1,NFKBIA,IRF1,TNIP1,TAP2,PGLYRP2
GO:BP	regulation of cytokine production	GO:0001817	8.73E-09	8.059129066	724	146	26	21118	LBP,CHIL1,LGALS9,BST2,TREX1,EIF2AK2,NMI,TLR3,LUM,IFNB1,ITGAV,TSLP,CXCL5,S1PR3,CD74,TNFRSF9,IL7,HMOX1,RNF135,OPTN,TMEM106A,ZC3HAV1,IRF5,IRF1,GSDMD,PGLYRP2
GO:BP	cytokine production	GO:0001816	1.08E-08	7.965711753	731	146	26	21118	LBP,CHIL1,LGALS9,BST2,TREX1,EIF2AK2,NMI,TLR3,LUM,IFNB1,ITGAV,TSLP,CXCL5,S1PR3,CD74,TNFRSF9,IL7,HMOX1,RNF135,OPTN,TMEM106A,ZC3HAV1,IRF5,IRF1,GSDMD,PGLYRP2
GO:BP	regulation of response to stress	GO:0080134	3.72E-08	7.429605272	1254	146	33	21118	LBP,LGALS9,TREX1,EIF2AK2,NMI,TLR3,DNASE1L3,GLRX,PNPT1,SAMHD1,SLC7A2,PLSCR1,TSLP,SOD2,CXCL5,CXCL1,NUPR1,GADD45A,IKBKE,CD74,CASP12,RNF135,OPTN,ZC3HAV1,TRAFD1,NFKBIA,IRF1,GCH1,SLC7A11,BID,TNIP1,TAP2,PGLYRP2
GO:BP	positive regulation of biological process	GO:0048518	5.63E-08	7.249274027	6305	146	82	21118	LBP,C1S1,CHIL1,TRIM30D,CCL7,LGALS9,APOBEC1,ABI3BP,MADCAM1,TREX1,EIF2AK2,NMI,TLR3,CCL17,HP,LUM,IFNB1,CFB,PLAC8,PSME2,GLRX,LIFR,PNPT1,ITGAV,MLKL,SEMA3C,PLSCR1,TSLP,ODAPH,TRIM25,RNF19B,SOD2,SDC4,TNC,CXCL5,CXCL1,NUPR1,GADD45A,IKBKE,GSAP,OSMR,ZFP658,H2-D1,AGRN,C1RA,IL13RA1,CD74,DNM3,B4GALT5,CASP12,IFIT2,ZEB2,ERAP1,IL6ST,IL7,ACPP,GPR137B,C9ORF72,HMOX1,PTPRJ,SIX5,RNF135,NUB1,CACNB3,OPTN,TMEM106A,RNF31,Z…
GO:BP	response to stimulus	GO:0050896	6.03E-08	7.219457206	9950	146	108	21118	LBP,C1S1,CHIL1,TRIM30D,CCL7,CP,SLPI,LGALS9,BST2,APOBEC1,SERPINA3I,ABI3BP,PLSCR2,MADCAM1,TREX1,EIF2AK2,NMI,TLR3,PHF11A,GBP10,WFDC21,PLAAT3,IL18BP,CCL17,AA467197,GBP11,IFI27L2A,HP,LUM,IFNB1,DNASE1L3,CFB,PLAC8,DAAM1,GLRX,LIFR,PNPT1,SAMHD1,RND3,ITGAV,MLKL,SEMA3C,SLC7A2,PLSCR1,TSLP,TRIM25,IFITM3,RNF19B,SOD2,SDC4,TNC,CXCL5,CXCL1,NUPR1,GADD45A,IKBKE,S1PR3,OSMR,LOX,H2-D1,AGRN,C1RA,IL13RA1,CD74,FSTL1,CASP…
GO:BP	positive regulation of response to stimulus	GO:0048584	7.35E-08	7.133626021	2198	146	44	21118	LBP,C1S1,CHIL1,TRIM30D,CCL7,LGALS9,TREX1,EIF2AK2,NMI,TLR3,CCL17,IFNB1,CFB,GLRX,MLKL,PLSCR1,TSLP,TRIM25,CXCL5,CXCL1,NUPR1,GADD45A,IKBKE,H2-D1,C1RA,CD74,ZEB2,IL6ST,IL7,ACPP,GPR137B,PTPRJ,CACNB3,OPTN,TMEM106A,RNF31,ZC3HAV1,NFKBIA,IRF1,FLT1,BID,TNIP1,TAP2,IGFBP3
GO:BP	regulation of immune response	GO:0050776	1.07E-07	6.969773788	811	146	26	21118	LBP,C1S1,LGALS9,TREX1,NMI,PHF11A,IFNB1,CFB,SAMHD1,PLSCR1,CXCL5,CXCL1,IKBKE,H2-D1,C1RA,CD74,HMOX1,PTPRJ,RNF135,CACNB3,RNF31,ZC3HAV1,TRAFD1,IRF1,TAP2,PGLYRP2
GO:BP	programmed cell death	GO:0012501	1.40E-07	6.852609275	1975	146	41	21118	CHIL1,PLSCR2,EIF2AK2,TLR3,IFI27L2A,IFNB1,DNASE1L3,PLAC8,GLRX,LIFR,ITGAV,MLKL,PLSCR1,TSLP,SOD2,CXCL1,NUPR1,GADD45A,IKBKE,LOX,AGRN,CD74,FSTL1,CASP12,IFIT2,TNFRSF9,IL7,DRAM1,HMOX1,TCIRG1,OPTN,RNF31,IRF5,IRF1,ST3GAL1,SLC7A11,BIRC3,GSDMD,ANGPTL4,BID,IGFBP3
GO:BP	response to bacterium	GO:0009617	2.03E-07	6.692255081	902	146	27	21118	LBP,SLPI,LGALS9,PLSCR2,EIF2AK2,GBP10,WFDC21,PLAAT3,AA467197,GBP11,HP,IFNB1,PLAC8,ITGAV,PLSCR1,TSLP,SOD2,CXCL5,CXCL1,OPTN,IRF5,NFKBIA,BDKRB1,GCH1,GSDMD,TAP2,PGLYRP2
GO:BP	cellular response to organic substance	GO:0071310	2.06E-07	6.686636081	2453	146	46	21118	LBP,CHIL1,CCL7,APOBEC1,PLSCR2,TREX1,EIF2AK2,NMI,TLR3,GBP10,CCL17,GBP11,IFNB1,GLRX,LIFR,PNPT1,SAMHD1,PLSCR1,TSLP,TRIM25,IFITM3,SOD2,TNC,CXCL5,CXCL1,IKBKE,OSMR,LOX,IL13RA1,CD74,FSTL1,CASP12,IFIT2,ZEB2,IL6ST,IL7,TCIRG1,OPTN,ZC3HAV1,IRF5,NRP2,NFKBIA,IRF1,GCH1,IL15RA,FLT1
GO:BP	cell death	GO:0008219	4.19E-07	6.378276809	2136	146	42	21118	CHIL1,PLSCR2,EIF2AK2,TLR3,IFI27L2A,HP,IFNB1,DNASE1L3,PLAC8,GLRX,LIFR,ITGAV,MLKL,PLSCR1,TSLP,SOD2,CXCL1,NUPR1,GADD45A,IKBKE,LOX,AGRN,CD74,FSTL1,CASP12,IFIT2,TNFRSF9,IL7,DRAM1,HMOX1,TCIRG1,OPTN,RNF31,IRF5,IRF1,ST3GAL1,SLC7A11,BIRC3,GSDMD,ANGPTL4,BID,IGFBP3
GO:BP	response to interferon-beta	GO:0035456	4.88E-07	6.311549793	59	146	9	21118	BST2,TREX1,TLR3,IFNB1,PNPT1,PLSCR1,IFITM3,IKBKE,IRF1
GO:BP	regulation of response to biotic stimulus	GO:0002831	5.93E-07	6.22689968	301	146	16	21118	LBP,LGALS9,TREX1,NMI,SAMHD1,PLSCR1,CXCL5,CXCL1,IKBKE,CD74,RNF135,OPTN,ZC3HAV1,TRAFD1,IRF1,TAP2
GO:BP	defense response to symbiont	GO:0140546	6.01E-07	6.221258581	257	146	15	21118	BST2,APOBEC1,TREX1,EIF2AK2,TLR3,IFNB1,SAMHD1,MLKL,PLSCR1,TRIM25,IFITM3,RNF135,ZC3HAV1,IRF5,IRF1
GO:BP	defense response to virus	GO:0051607	6.01E-07	6.221258581	257	146	15	21118	BST2,APOBEC1,TREX1,EIF2AK2,TLR3,IFNB1,SAMHD1,MLKL,PLSCR1,TRIM25,IFITM3,RNF135,ZC3HAV1,IRF5,IRF1
GO:BP	cellular response to chemical stimulus	GO:0070887	1.44595E-06	5.83984815	3097	146	51	21118	LBP,CHIL1,CCL7,APOBEC1,PLSCR2,TREX1,EIF2AK2,NMI,TLR3,GBP10,CCL17,GBP11,HP,IFNB1,GLRX,LIFR,PNPT1,SAMHD1,PLSCR1,TSLP,TRIM25,IFITM3,SOD2,TNC,CXCL5,CXCL1,IKBKE,OSMR,LOX,AGRN,IL13RA1,CD74,FSTL1,CASP12,IFIT2,ZEB2,IL6ST,IL7,HMOX1,CACNB3,TCIRG1,OPTN,ZC3HAV1,IRF5,NRP2,NFKBIA,IRF1,GCH1,IL15RA,SLC7A11,FLT1
GO:BP	response to molecule of bacterial origin	GO:0002237	3.35365E-06	5.474482397	390	146	17	21118	LBP,SLPI,LGALS9,PLSCR2,EIF2AK2,GBP10,WFDC21,ITGAV,PLSCR1,SOD2,CXCL5,CXCL1,IRF5,NFKBIA,BDKRB1,GCH1,TAP2
GO:BP	immune effector process	GO:0002252	3.49599E-06	5.456429738	683	146	22	21118	LBP,C1S1,LGALS9,BST2,TREX1,NMI,TLR3,IFNB1,DNASE1L3,CFB,RNF19B,CXCL5,CXCL1,H2-D1,C1RA,CD74,HMOX1,TCIRG1,IRF1,ST3GAL1,TAP2,PGLYRP2
GO:BP	cell surface receptor signaling pathway	GO:0007166	3.50944E-06	5.454762384	2673	146	46	21118	LBP,CCL7,LGALS9,MADCAM1,TREX1,NMI,TLR3,CCL17,HP,IFNB1,DAAM1,GLRX,LIFR,SAMHD1,ITGAV,MLKL,SEMA3C,PLSCR1,TSLP,IFITM3,CXCL5,CXCL1,GADD45A,IKBKE,S1PR3,OSMR,LOX,IL13RA1,CD74,FSTL1,ZEB2,IL6ST,IL7,ACPP,HMOX1,PTPRJ,CACNB3,RNF31,IRF5,NRP2,NFKBIA,IRF1,IL15RA,FLT1,BID,IGFBP3
GO:BP	positive regulation of signal transduction	GO:0009967	4.19294E-06	5.377480836	1506	146	33	21118	LBP,CHIL1,TRIM30D,CCL7,LGALS9,EIF2AK2,NMI,TLR3,CCL17,IFNB1,GLRX,MLKL,PLSCR1,TSLP,TRIM25,CXCL5,NUPR1,GADD45A,IKBKE,CD74,ZEB2,IL6ST,IL7,ACPP,GPR137B,PTPRJ,CACNB3,TMEM106A,RNF31,ZC3HAV1,FLT1,BID,IGFBP3
GO:BP	response to interferon-gamma	GO:0034341	8.64792E-06	5.063088136	143	146	11	21118	CCL7,BST2,NMI,TLR3,GBP10,CCL17,GBP11,IFITM3,CD74,IRF1,GCH1
GO:BP	antigen processing and presentation	GO:0019882	8.8062E-06	5.055211319	110	146	10	21118	TREX1,PSME2,H2-D1,H2-T22,CD74,RAB32,ERAP1,H2-T10,TAPBP,TAP2
GO:BP	regulation of innate immune response	GO:0045088	1.1729E-05	4.930739028	185	146	12	21118	LBP,LGALS9,TREX1,NMI,SAMHD1,PLSCR1,IKBKE,CD74,RNF135,TRAFD1,IRF1,TAP2
GO:BP	positive regulation of immune system process	GO:0002684	1.4003E-05	4.853779978	947	146	25	21118	LBP,C1S1,CCL7,LGALS9,MADCAM1,TREX1,NMI,CFB,PLSCR1,TSLP,CXCL1,IKBKE,H2-D1,C1RA,CD74,IL6ST,IL7,HMOX1,PTPRJ,CACNB3,RNF31,IRF1,BDKRB1,IL15RA,TAP2
GO:BP	myeloid leukocyte activation	GO:0002274	1.73956E-05	4.759560874	234	146	13	21118	LBP,LGALS9,TREX1,NMI,TLR3,IFNB1,DNASE1L3,SLC7A2,PLSCR1,TSLP,CXCL5,HMOX1,TMEM106A
GO:BP	negative regulation of viral process	GO:0048525	2.28796E-05	4.640551132	90	146	9	21118	SLPI,BST2,EIF2AK2,IFNB1,PLSCR1,TRIM25,IFITM3,CD74,ZC3HAV1
GO:BP	regulation of immune effector process	GO:0002697	2.6191E-05	4.581848539	339	146	15	21118	LBP,LGALS9,BST2,TREX1,TLR3,IFNB1,DNASE1L3,CXCL5,CXCL1,H2-D1,CD74,HMOX1,IRF1,TAP2,PGLYRP2
GO:BP	organonitrogen compound metabolic process	GO:1901564	3.39127E-05	4.469637404	6326	146	76	21118	ADHFE1,C1S1,CHIL1,TRIM30D,SLPI,LGALS9,BST2,APOL6,APOBEC1,SERPINA3I,TREX1,EIF2AK2,NMI,TLR3,APOL7E,WFDC21,PLAAT3,HDC,HP,IFNB1,CFB,PIWIL4,PSME2,PNPT1,SAMHD1,ITGAV,MLKL,PLSCR1,TSLP,TRIM25,RNF19B,SOD2,SDC4,NUPR1,GADD45A,IKBKE,GSAP,LOX,AGRN,C1RA,CD74,B4GALT5,CASP12,PAPPA,MAN1A,ZEB2,ERAP1,IL6ST,IL7,ACPP,C9ORF72,HMOX1,PTPRJ,RNF135,NUB1,TYK2,TCIRG1,TMEM106A,RNF31,ZC3HAV1,TAPBP,NFKBIA,PSMB10,IRF1,ST3GAL1,B…
GO:BP	apoptotic process	GO:0006915	4.02994E-05	4.39470193	1919	146	36	21118	CHIL1,PLSCR2,EIF2AK2,TLR3,IFI27L2A,IFNB1,DNASE1L3,PLAC8,LIFR,ITGAV,PLSCR1,TSLP,SOD2,NUPR1,GADD45A,IKBKE,LOX,AGRN,CD74,FSTL1,CASP12,IFIT2,TNFRSF9,IL7,DRAM1,HMOX1,TCIRG1,OPTN,IRF5,IRF1,ST3GAL1,SLC7A11,BIRC3,ANGPTL4,BID,IGFBP3
GO:BP	positive regulation of defense response	GO:0031349	5.06311E-05	4.295582716	256	146	13	21118	LBP,LGALS9,NMI,TLR3,PLSCR1,TSLP,CXCL1,NUPR1,IKBKE,CD74,OPTN,NFKBIA,TNIP1
GO:BP	oncostatin-M-mediated signaling pathway	GO:0038165	6.02481E-05	4.220056321	6	146	4	21118	LIFR,OSMR,IL13RA1,IL6ST
GO:BP	regulation of molecular function	GO:0065009	6.09261E-05	4.215196458	3029	146	47	21118	CHIL1,TRIM30D,CCL7,SLPI,LGALS9,BST2,SERPINA3I,TREX1,EIF2AK2,TLR3,WFDC21,CCL17,HP,MITD1,PSME2,GLRX,ITGAV,MLKL,PLSCR1,TRIM25,SOD2,SDC4,NUPR1,GADD45A,IKBKE,LOX,AGRN,CD74,CASP12,IFIT2,ZEB2,IL7,GPR137B,C9ORF72,HMOX1,PTPRJ,CACNB3,ASAP3,RNF31,ZC3HAV1,RASGEF1B,NFKBIA,GCH1,ANGPTL4,FLT1,BID,IGFBP3
GO:BP	negative regulation of biological process	GO:0048519	6.96453E-05	4.157107955	5544	146	69	21118	LBP,SLPI,LGALS9,ZNFX1,BST2,APOBEC1,SERPINA3I,SLC43A2,ABI3BP,TREX1,EIF2AK2,NMI,WFDC21,PLAAT3,CCL17,HP,IFNB1,PIWIL4,PLAC8,MXD1,GLRX,LIFR,PNPT1,SAMHD1,ITGAV,SEMA3C,PLSCR1,TSLP,TRIM25,IFITM3,SOD2,SDC4,TNC,NUPR1,GADD45A,IKBKE,S1PR3,H2-D1,AGRN,CD74,DNM3,FSTL1,TNFRSF9,ZEB2,IL6ST,IL7,C9ORF72,HMOX1,PTPRJ,SIX5,CACNB3,OPTN,RNF31,ZC3HAV1,TRAFD1,NFKBIA,IRF1,ST3GAL1,BDKRB1,IL15RA,NFKBIE,SLC7A11,ANGPTL4,FLT1,BI…
GO:BP	response to chemical	GO:0042221	6.96453E-05	4.157107955	5544	146	69	21118	LBP,CHIL1,CCL7,CP,SLPI,LGALS9,BST2,APOBEC1,SERPINA3I,PLSCR2,TREX1,EIF2AK2,NMI,TLR3,GBP10,WFDC21,CCL17,GBP11,HP,LUM,IFNB1,CFB,GLRX,LIFR,PNPT1,SAMHD1,ITGAV,SEMA3C,PLSCR1,TSLP,TRIM25,IFITM3,SOD2,TNC,CXCL5,CXCL1,NUPR1,IKBKE,OSMR,LOX,AGRN,IL13RA1,CD74,FSTL1,CASP12,IFIT2,PAPPA,MAN1A,ZEB2,IL6ST,IL7,HMOX1,PTPRJ,CACNB3,TCIRG1,OPTN,ZC3HAV1,IRF5,NRP2,NFKBIA,IRF1,BDKRB1,GCH1,IL15RA,SLC7A11,FLT1,BID,TAP2,SLC6…
GO:BP	positive regulation of cellular process	GO:0048522	7.2147E-05	4.141781808	5796	146	71	21118	LBP,CHIL1,TRIM30D,CCL7,LGALS9,APOBEC1,ABI3BP,MADCAM1,EIF2AK2,NMI,TLR3,CCL17,HP,LUM,IFNB1,PLAC8,PSME2,GLRX,LIFR,PNPT1,ITGAV,MLKL,SEMA3C,PLSCR1,TSLP,TRIM25,RNF19B,SOD2,SDC4,TNC,CXCL5,CXCL1,NUPR1,GADD45A,IKBKE,GSAP,OSMR,ZFP658,H2-D1,AGRN,IL13RA1,CD74,DNM3,CASP12,IFIT2,ZEB2,IL6ST,IL7,ACPP,GPR137B,C9ORF72,HMOX1,PTPRJ,SIX5,NUB1,CACNB3,OPTN,TMEM106A,RNF31,ZC3HAV1,IRF5,NFKBIA,IRF1,BDKRB1,IL15RA,BIRC3,FLT…
GO:BP	regulation of signal transduction	GO:0009966	8.34583E-05	4.078530417	2853	146	45	21118	LBP,CHIL1,TRIM30D,CCL7,LGALS9,TREX1,EIF2AK2,NMI,TLR3,CCL17,IFNB1,GLRX,SAMHD1,ITGAV,MLKL,PLSCR1,TSLP,TRIM25,SOD2,CXCL5,NUPR1,GADD45A,IKBKE,LOX,CD74,FSTL1,ZEB2,IL6ST,IL7,ACPP,GPR137B,C9ORF72,HMOX1,PTPRJ,CACNB3,OPTN,TMEM106A,RNF31,ZC3HAV1,NFKBIA,IRF1,FLT1,BID,TNIP1,IGFBP3
GO:BP	positive regulation of intracellular signal transduction	GO:1902533	9.72213E-05	4.012238725	969	146	24	21118	CHIL1,TRIM30D,CCL7,EIF2AK2,NMI,TLR3,CCL17,GLRX,MLKL,PLSCR1,TRIM25,NUPR1,GADD45A,IKBKE,CD74,ZEB2,GPR137B,PTPRJ,TMEM106A,RNF31,ZC3HAV1,FLT1,BID,IGFBP3
GO:BP	I-kappaB kinase/NF-kappaB signaling	GO:0007249	0.00011428	3.942028852	227	146	12	21118	TRIM30D,TLR3,TRIM25,IKBKE,CD74,OPTN,TMEM106A,RNF31,ZC3HAV1,NFKBIA,IRF1,TNIP1
GO:BP	positive regulation of cell communication	GO:0010647	0.000114448	3.941393668	1725	146	33	21118	LBP,CHIL1,TRIM30D,CCL7,LGALS9,EIF2AK2,NMI,TLR3,CCL17,IFNB1,GLRX,MLKL,PLSCR1,TSLP,TRIM25,CXCL5,NUPR1,GADD45A,IKBKE,CD74,ZEB2,IL6ST,IL7,ACPP,GPR137B,PTPRJ,CACNB3,TMEM106A,RNF31,ZC3HAV1,FLT1,BID,IGFBP3
GO:BP	regulation of multicellular organismal process	GO:0051239	0.00012355	3.908157343	2788	146	44	21118	LBP,CHIL1,LGALS9,BST2,ABI3BP,TREX1,EIF2AK2,NMI,TLR3,LUM,IFNB1,PLAC8,ITGAV,SEMA3C,TSLP,ODAPH,CXCL5,NUPR1,GADD45A,S1PR3,LOX,AGRN,CD74,B4GALT5,TNFRSF9,ZEB2,ERAP1,IL6ST,IL7,ACPP,HMOX1,RNF135,CACNB3,OPTN,TMEM106A,ZC3HAV1,IRF5,NFKBIA,IRF1,GCH1,IL15RA,GSDMD,FLT1,PGLYRP2
GO:BP	positive regulation of signaling	GO:0023056	0.000125949	3.89980432	1732	146	33	21118	LBP,CHIL1,TRIM30D,CCL7,LGALS9,EIF2AK2,NMI,TLR3,CCL17,IFNB1,GLRX,MLKL,PLSCR1,TSLP,TRIM25,CXCL5,NUPR1,GADD45A,IKBKE,CD74,ZEB2,IL6ST,IL7,ACPP,GPR137B,PTPRJ,CACNB3,TMEM106A,RNF31,ZC3HAV1,FLT1,BID,IGFBP3
GO:BP	leukocyte activation	GO:0045321	0.000162232	3.789862924	996	146	24	21118	LBP,LGALS9,TREX1,NMI,TLR3,IFNB1,DNASE1L3,ITGAV,SLC7A2,PLSCR1,TSLP,SDC4,CXCL5,CD74,IL6ST,IL7,HMOX1,TCIRG1,TMEM106A,PSMB10,IRF1,ST3GAL1,IL15RA,PGLYRP2
GO:BP	regulation of viral life cycle	GO:1903900	0.000163042	3.787701756	149	146	10	21118	TRIM30D,SLPI,BST2,EIF2AK2,IFNB1,PLSCR1,TRIM25,IFITM3,CD74,ZC3HAV1
GO:BP	negative regulation of viral genome replication	GO:0045071	0.000163285	3.787053324	54	146	7	21118	SLPI,BST2,EIF2AK2,IFNB1,PLSCR1,IFITM3,ZC3HAV1
GO:BP	negative regulation of cellular process	GO:0048523	0.000192676	3.715172692	5068	146	64	21118	SLPI,LGALS9,ZNFX1,BST2,APOBEC1,SERPINA3I,SLC43A2,ABI3BP,TREX1,EIF2AK2,NMI,WFDC21,PLAAT3,CCL17,HP,IFNB1,PLAC8,MXD1,GLRX,LIFR,PNPT1,SAMHD1,ITGAV,SEMA3C,PLSCR1,TSLP,IFITM3,SOD2,SDC4,TNC,NUPR1,GADD45A,IKBKE,S1PR3,H2-D1,AGRN,CD74,DNM3,FSTL1,TNFRSF9,ZEB2,IL6ST,IL7,C9ORF72,HMOX1,PTPRJ,SIX5,CACNB3,OPTN,RNF31,NFKBIA,IRF1,ST3GAL1,BDKRB1,IL15RA,NFKBIE,SLC7A11,ANGPTL4,FLT1,BID,TNIP1,TAP2,IGFBP3,PGLYRP2
GO:BP	positive regulation of cytokine production	GO:0001819	0.000252687	3.597417841	462	146	16	21118	LBP,CHIL1,LGALS9,EIF2AK2,TLR3,LUM,TSLP,CD74,IL7,RNF135,OPTN,TMEM106A,ZC3HAV1,IRF5,IRF1,GSDMD
GO:BP	positive regulation of response to external stimulus	GO:0032103	0.000261371	3.58274208	404	146	15	21118	LBP,CCL7,LGALS9,NMI,TLR3,PLSCR1,TSLP,CXCL1,NUPR1,IKBKE,CD74,OPTN,ZC3HAV1,NFKBIA,TNIP1
GO:BP	leukocyte mediated immunity	GO:0002443	0.000267915	3.572002941	464	146	16	21118	C1S1,LGALS9,BST2,TREX1,TLR3,IFNB1,DNASE1L3,RNF19B,CXCL5,CXCL1,H2-D1,C1RA,CD74,HMOX1,TCIRG1,TAP2
GO:BP	cell population proliferation	GO:0008283	0.000280421	3.552189225	2072	146	36	21118	LGALS9,APOBEC1,ABI3BP,EIF2AK2,NMI,IFNB1,CFB,PLAC8,LIFR,ITGAV,TSLP,IFITM3,SOD2,SDC4,TNC,CXCL1,NUPR1,OSMR,IL13RA1,CD74,TNFRSF9,ZEB2,IL6ST,IL7,HMOX1,PTPRJ,SIX5,TCIRG1,OPTN,NFKBIA,PSMB10,IRF1,SLC7A11,FLT1,BID,IGFBP3
GO:BP	biological regulation	GO:0065007	0.000308169	3.511210659	13374	146	121	21118	LBP,C1S1,CHIL1,TRIM30D,CCL7,CP,SLPI,LGALS9,ZNFX1,BST2,APOBEC1,SERPINA3I,SLC43A2,ABI3BP,PLSCR2,MADCAM1,TREX1,EIF2AK2,NMI,TLR3,HSD11B1,PHF11A,WFDC21,PLAAT3,CCL17,IFI27L2A,HP,LUM,IFNB1,DNASE1L3,CFB,PIWIL4,PLAC8,MXD1,MITD1,PSME2,DAAM1,GLRX,LIFR,PNPT1,SAMHD1,RND3,ITGAV,MLKL,SEMA3C,SLC7A2,PLSCR1,TSLP,ODAPH,TRIM25,IFITM3,RNF19B,SOD2,SDC4,TNC,CXCL5,CXCL1,NUPR1,GADD45A,IKBKE,GSAP,S1PR3,OSMR,LOX,ZFP658,H2-…
GO:BP	cell activation	GO:0001775	0.000332767	3.477859264	1115	146	25	21118	LBP,LGALS9,TREX1,NMI,TLR3,IFNB1,DNASE1L3,ITGAV,SLC7A2,PLSCR1,TSLP,SDC4,CXCL5,CD74,IL6ST,IL7,HMOX1,TCIRG1,TMEM106A,PSMB10,IRF1,ST3GAL1,IL15RA,SLC7A11,PGLYRP2
GO:BP	antigen processing and presentation of endogenous peptide antigen	GO:0002483	0.000419586	3.377179294	38	146	6	21118	H2-D1,H2-T22,ERAP1,H2-T10,TAPBP,TAP2
GO:BP	regulation of viral process	GO:0050792	0.000448957	3.347795236	166	146	10	21118	TRIM30D,SLPI,BST2,EIF2AK2,IFNB1,PLSCR1,TRIM25,IFITM3,CD74,ZC3HAV1
GO:BP	regulation of cell death	GO:0010941	0.000465892	3.331715042	1740	146	32	21118	EIF2AK2,TLR3,HP,IFNB1,PLAC8,GLRX,LIFR,ITGAV,PLSCR1,TSLP,SOD2,CXCL1,NUPR1,GADD45A,LOX,AGRN,CD74,FSTL1,CASP12,IFIT2,IL7,HMOX1,OPTN,RNF31,IRF5,IRF1,ST3GAL1,SLC7A11,BIRC3,ANGPTL4,BID,IGFBP3
GO:BP	antigen processing and presentation of endogenous antigen	GO:0019883	0.000493063	3.307097829	39	146	6	21118	H2-D1,H2-T22,ERAP1,H2-T10,TAPBP,TAP2
GO:BP	regulation of metabolic process	GO:0019222	0.000511902	3.290813554	6841	146	77	21118	LBP,CHIL1,TRIM30D,SLPI,LGALS9,ZNFX1,BST2,APOBEC1,SERPINA3I,TREX1,EIF2AK2,NMI,TLR3,HSD11B1,WFDC21,HP,LUM,IFNB1,PIWIL4,PLAC8,MXD1,PSME2,PNPT1,ITGAV,MLKL,PLSCR1,TSLP,TRIM25,RNF19B,SOD2,SDC4,TNC,CXCL5,CXCL1,NUPR1,GADD45A,IKBKE,GSAP,S1PR3,LOX,ZFP658,AGRN,CD74,CASP12,TNFRSF9,ZEB2,IL6ST,IL7,DRAM1,GPR137B,C9ORF72,HMOX1,PTPRJ,SIX5,RNF135,NUB1,TCIRG1,OPTN,TMEM106A,RNF31,ZC3HAV1,TAPBP,IRF5,NFKBIA,IRF1,BDKRB…
GO:BP	regulation of chemokine production	GO:0032642	0.000537309	3.269775983	94	146	8	21118	LBP,LGALS9,EIF2AK2,TLR3,TSLP,CXCL5,CD74,IL7
GO:BP	antigen processing and presentation of peptide antigen	GO:0048002	0.000540686	3.267055159	64	146	7	21118	H2-D1,H2-T22,CD74,ERAP1,H2-T10,TAPBP,TAP2
GO:BP	chemokine production	GO:0032602	0.000583317	3.234095173	95	146	8	21118	LBP,LGALS9,EIF2AK2,TLR3,TSLP,CXCL5,CD74,IL7
GO:BP	regulation of cell communication	GO:0010646	0.000605314	3.218019568	3265	146	47	21118	LBP,CHIL1,TRIM30D,CCL7,LGALS9,TREX1,EIF2AK2,NMI,TLR3,CCL17,IFNB1,GLRX,SAMHD1,ITGAV,MLKL,PLSCR1,TSLP,TRIM25,SOD2,CXCL5,NUPR1,GADD45A,IKBKE,LOX,CD74,FSTL1,ZEB2,IL6ST,IL7,ACPP,GPR137B,C9ORF72,HMOX1,PTPRJ,CACNB3,TCIRG1,OPTN,TMEM106A,RNF31,ZC3HAV1,NFKBIA,IRF1,SLC7A11,FLT1,BID,TNIP1,IGFBP3
GO:BP	response to lipopolysaccharide	GO:0032496	0.00063199	3.199289695	374	146	14	21118	LBP,SLPI,LGALS9,PLSCR2,EIF2AK2,GBP10,WFDC21,PLSCR1,SOD2,CXCL5,CXCL1,NFKBIA,BDKRB1,GCH1
GO:BP	regulation of signaling	GO:0023051	0.000669181	3.174456528	3276	146	47	21118	LBP,CHIL1,TRIM30D,CCL7,LGALS9,TREX1,EIF2AK2,NMI,TLR3,CCL17,IFNB1,GLRX,SAMHD1,ITGAV,MLKL,PLSCR1,TSLP,TRIM25,SOD2,CXCL5,NUPR1,GADD45A,IKBKE,LOX,CD74,FSTL1,ZEB2,IL6ST,IL7,ACPP,GPR137B,C9ORF72,HMOX1,PTPRJ,CACNB3,TCIRG1,OPTN,TMEM106A,RNF31,ZC3HAV1,NFKBIA,IRF1,SLC7A11,FLT1,BID,TNIP1,IGFBP3
GO:BP	regulation of programmed cell death	GO:0043067	0.00067169	3.172831049	1587	146	30	21118	EIF2AK2,TLR3,IFNB1,PLAC8,GLRX,LIFR,ITGAV,PLSCR1,TSLP,SOD2,CXCL1,NUPR1,GADD45A,LOX,AGRN,CD74,FSTL1,CASP12,IFIT2,IL7,HMOX1,OPTN,RNF31,IRF5,ST3GAL1,SLC7A11,BIRC3,ANGPTL4,BID,IGFBP3
GO:BP	positive regulation of chemokine production	GO:0032722	0.000824553	3.083781165	68	146	7	21118	LBP,LGALS9,EIF2AK2,TLR3,TSLP,CD74,IL7
GO:BP	antigen processing and presentation of endogenous peptide antigen via MHC class I	GO:0019885	0.000825479	3.083293956	10	146	4	21118	H2-D1,ERAP1,TAPBP,TAP2
GO:BP	regulation of biological process	GO:0050789	0.000828108	3.081912798	12686	146	116	21118	LBP,C1S1,CHIL1,TRIM30D,CCL7,SLPI,LGALS9,ZNFX1,BST2,APOBEC1,SERPINA3I,SLC43A2,ABI3BP,MADCAM1,TREX1,EIF2AK2,NMI,TLR3,HSD11B1,PHF11A,WFDC21,PLAAT3,CCL17,IFI27L2A,HP,LUM,IFNB1,DNASE1L3,CFB,PIWIL4,PLAC8,MXD1,PSME2,DAAM1,GLRX,LIFR,PNPT1,SAMHD1,RND3,ITGAV,MLKL,SEMA3C,SLC7A2,PLSCR1,TSLP,ODAPH,TRIM25,IFITM3,RNF19B,SOD2,SDC4,TNC,CXCL5,CXCL1,NUPR1,GADD45A,IKBKE,GSAP,S1PR3,OSMR,LOX,ZFP658,H2-D1,AGRN,C1RA,IL1…
GO:BP	negative regulation of immune response	GO:0050777	0.000857037	3.067000616	178	146	10	21118	LGALS9,TREX1,NMI,IFNB1,SAMHD1,HMOX1,TRAFD1,IRF1,TAP2,PGLYRP2
GO:BP	macrophage activation	GO:0042116	0.000936621	3.028436154	101	146	8	21118	LBP,LGALS9,TREX1,NMI,TLR3,IFNB1,SLC7A2,TMEM106A
GO:BP	positive regulation of metabolic process	GO:0009893	0.000978373	3.009495668	3760	146	51	21118	LBP,CHIL1,TRIM30D,LGALS9,APOBEC1,EIF2AK2,NMI,TLR3,LUM,IFNB1,PLAC8,PSME2,PNPT1,MLKL,PLSCR1,TSLP,TRIM25,RNF19B,SOD2,SDC4,TNC,CXCL1,NUPR1,GADD45A,IKBKE,GSAP,ZFP658,AGRN,CD74,CASP12,ZEB2,IL6ST,IL7,C9ORF72,HMOX1,SIX5,RNF135,NUB1,OPTN,TMEM106A,ZC3HAV1,IRF5,NFKBIA,IRF1,BIRC3,GSDMD,ANGPTL4,FLT1,BID,TNIP1,IGFBP3
GO:BP	regulation of inflammatory response	GO:0050727	0.001677558	2.775322489	347	146	13	21118	LBP,LGALS9,TREX1,NMI,TLR3,DNASE1L3,SLC7A2,TSLP,NUPR1,CASP12,NFKBIA,TNIP1,PGLYRP2
GO:BP	regulation of cell population proliferation	GO:0042127	0.001743073	2.758684489	1753	146	31	21118	LGALS9,APOBEC1,ABI3BP,EIF2AK2,NMI,PLAC8,LIFR,ITGAV,TSLP,IFITM3,SOD2,SDC4,TNC,CXCL1,NUPR1,OSMR,IL13RA1,CD74,TNFRSF9,IL6ST,IL7,HMOX1,PTPRJ,SIX5,OPTN,NFKBIA,IRF1,SLC7A11,FLT1,BID,IGFBP3
GO:BP	regulation of I-kappaB kinase/NF-kappaB signaling	GO:0043122	0.001885584	2.724554121	194	146	10	21118	TRIM30D,TLR3,TRIM25,IKBKE,CD74,OPTN,TMEM106A,RNF31,ZC3HAV1,TNIP1
GO:BP	positive regulation of cell death	GO:0010942	0.001918208	2.717104238	676	146	18	21118	EIF2AK2,TLR3,HP,IFNB1,PLSCR1,SOD2,CXCL1,NUPR1,GADD45A,AGRN,CASP12,IFIT2,HMOX1,OPTN,IRF5,IRF1,BID,IGFBP3
GO:BP	positive regulation of immune response	GO:0050778	0.001928838	2.714704233	606	146	17	21118	LBP,C1S1,LGALS9,TREX1,NMI,CFB,PLSCR1,CXCL1,IKBKE,H2-D1,C1RA,CD74,PTPRJ,CACNB3,RNF31,IRF1,TAP2
GO:BP	viral life cycle	GO:0019058	0.002267431	2.644465978	247	146	11	21118	TRIM30D,SLPI,BST2,EIF2AK2,IFNB1,ITGAV,PLSCR1,TRIM25,IFITM3,CD74,ZC3HAV1
GO:BP	response to interferon-alpha	GO:0035455	0.002360747	2.626950548	28	146	5	21118	BST2,EIF2AK2,PLSCR1,IFITM3,IFIT2
GO:BP	negative regulation of immune system process	GO:0002683	0.002657545	2.575519322	422	146	14	21118	LGALS9,BST2,TREX1,NMI,IFNB1,SAMHD1,SDC4,CD74,HMOX1,PTPRJ,TRAFD1,IRF1,TAP2,PGLYRP2
GO:BP	pattern recognition receptor signaling pathway	GO:0002221	0.002919153	2.534743122	158	146	9	21118	LBP,LGALS9,NMI,TLR3,RNF135,ZC3HAV1,NFKBIA,IRF1,TNIP1
GO:BP	regulation of viral genome replication	GO:0045069	0.002983169	2.525322151	82	146	7	21118	SLPI,BST2,EIF2AK2,IFNB1,PLSCR1,IFITM3,ZC3HAV1
GO:BP	intracellular signal transduction	GO:0035556	0.003084748	2.510780274	2491	146	38	21118	CHIL1,TRIM30D,CCL7,EIF2AK2,NMI,TLR3,CCL17,GLRX,RND3,ITGAV,MLKL,PLSCR1,TRIM25,SOD2,NUPR1,GADD45A,IKBKE,LOX,CD74,CASP12,ZEB2,GPR137B,C9ORF72,HMOX1,PTPRJ,RNF135,TYK2,OPTN,TMEM106A,RNF31,ZC3HAV1,RASGEF1B,NFKBIA,IRF1,FLT1,BID,TNIP1,IGFBP3
GO:BP	regulation of biological process involved in symbiotic interaction	GO:0043903	0.003239241	2.489556748	83	146	7	21118	TRIM30D,ITGAV,TRIM25,IFITM3,CXCL5,CXCL1,CD74
GO:BP	protein metabolic process	GO:0019538	0.003591346	2.444742739	5474	146	64	21118	C1S1,CHIL1,TRIM30D,SLPI,LGALS9,BST2,APOL6,APOBEC1,SERPINA3I,TREX1,EIF2AK2,NMI,TLR3,APOL7E,WFDC21,HP,IFNB1,CFB,PIWIL4,PSME2,PNPT1,ITGAV,MLKL,TSLP,TRIM25,RNF19B,SDC4,NUPR1,GADD45A,IKBKE,GSAP,LOX,AGRN,C1RA,CD74,B4GALT5,CASP12,PAPPA,MAN1A,ZEB2,ERAP1,IL6ST,IL7,ACPP,C9ORF72,PTPRJ,RNF135,NUB1,TYK2,TCIRG1,TMEM106A,RNF31,ZC3HAV1,NFKBIA,PSMB10,IRF1,ST3GAL1,BDKRB1,PRSS35,BIRC3,FLT1,BID,TNIP1,IGFBP3
GO:BP	type I interferon production	GO:0032606	0.003806785	2.419441617	85	146	7	21118	TREX1,NMI,TLR3,RNF135,ZC3HAV1,IRF5,IRF1
GO:BP	regulation of type I interferon production	GO:0032479	0.003806785	2.419441617	85	146	7	21118	TREX1,NMI,TLR3,RNF135,ZC3HAV1,IRF5,IRF1
GO:BP	response to oxygen-containing compound	GO:1901700	0.003849165	2.414633513	1820	146	31	21118	LBP,CCL7,SLPI,LGALS9,APOBEC1,SERPINA3I,PLSCR2,TREX1,EIF2AK2,GBP10,WFDC21,HP,IFNB1,GLRX,PNPT1,ITGAV,PLSCR1,TRIM25,SOD2,TNC,CXCL5,CXCL1,AGRN,MAN1A,HMOX1,IRF5,NFKBIA,IRF1,BDKRB1,GCH1,BID
GO:BP	defense response to bacterium	GO:0042742	0.004444113	2.352214932	441	146	14	21118	LBP,SLPI,LGALS9,GBP10,WFDC21,GBP11,HP,IFNB1,PLAC8,TSLP,CXCL5,OPTN,GSDMD,PGLYRP2
GO:BP	positive regulation of multicellular organismal process	GO:0051240	0.004605307	2.336741403	1555	146	28	21118	LBP,CHIL1,LGALS9,ABI3BP,EIF2AK2,TLR3,LUM,PLAC8,TSLP,ODAPH,AGRN,CD74,B4GALT5,ZEB2,ERAP1,IL6ST,IL7,HMOX1,RNF135,OPTN,TMEM106A,ZC3HAV1,IRF5,IRF1,GCH1,IL15RA,GSDMD,FLT1
GO:BP	regulation of protein metabolic process	GO:0051246	0.005235118	2.281073489	2650	146	39	21118	CHIL1,SLPI,LGALS9,BST2,SERPINA3I,EIF2AK2,NMI,WFDC21,IFNB1,PIWIL4,PSME2,PNPT1,ITGAV,MLKL,TSLP,RNF19B,SDC4,NUPR1,GADD45A,IKBKE,GSAP,LOX,AGRN,CD74,CASP12,ZEB2,IL6ST,IL7,C9ORF72,PTPRJ,NUB1,NFKBIA,IRF1,BDKRB1,BIRC3,FLT1,BID,TNIP1,IGFBP3
GO:BP	regulation of leukocyte mediated immunity	GO:0002703	0.005857975	2.232252466	220	146	10	21118	LGALS9,BST2,TLR3,IFNB1,DNASE1L3,CXCL5,CXCL1,H2-D1,HMOX1,TAP2
GO:BP	regulation of intracellular signal transduction	GO:1902531	0.006979572	2.156171227	1589	146	28	21118	CHIL1,TRIM30D,CCL7,EIF2AK2,NMI,TLR3,CCL17,GLRX,MLKL,PLSCR1,TRIM25,SOD2,NUPR1,GADD45A,IKBKE,CD74,ZEB2,GPR137B,C9ORF72,PTPRJ,OPTN,TMEM106A,RNF31,ZC3HAV1,FLT1,BID,TNIP1,IGFBP3
GO:BP	response to lipid	GO:0033993	0.007329563	2.134921917	980	146	21	21118	LBP,SLPI,LGALS9,PLSCR2,EIF2AK2,GBP10,WFDC21,IFNB1,GLRX,PLSCR1,TRIM25,SOD2,TNC,CXCL5,CXCL1,LOX,PAPPA,NFKBIA,BDKRB1,GCH1,BID
GO:BP	regulation of cellular catabolic process	GO:0031329	0.007519847	2.123790992	745	146	18	21118	TRIM30D,APOBEC1,HSD11B1,HP,PSME2,PNPT1,RNF19B,NUPR1,IKBKE,DRAM1,GPR137B,C9ORF72,HMOX1,NUB1,OPTN,ZC3HAV1,BID,IGFBP3
GO:BP	regulation of cellular protein metabolic process	GO:0032268	0.007607752	2.118743644	2482	146	37	21118	CHIL1,SLPI,LGALS9,BST2,SERPINA3I,EIF2AK2,NMI,WFDC21,IFNB1,PIWIL4,PSME2,PNPT1,MLKL,TSLP,RNF19B,SDC4,NUPR1,GADD45A,IKBKE,LOX,AGRN,CD74,CASP12,ZEB2,IL6ST,IL7,C9ORF72,PTPRJ,NUB1,NFKBIA,IRF1,BDKRB1,BIRC3,FLT1,BID,TNIP1,IGFBP3
GO:BP	regulation of macromolecule metabolic process	GO:0060255	0.008091061	2.091994538	6363	146	70	21118	LBP,CHIL1,TRIM30D,SLPI,LGALS9,ZNFX1,BST2,APOBEC1,SERPINA3I,TREX1,EIF2AK2,NMI,TLR3,HSD11B1,WFDC21,LUM,IFNB1,PIWIL4,PLAC8,MXD1,PSME2,PNPT1,ITGAV,MLKL,PLSCR1,TSLP,TRIM25,RNF19B,SOD2,SDC4,TNC,CXCL5,NUPR1,GADD45A,IKBKE,GSAP,S1PR3,LOX,ZFP658,AGRN,CD74,CASP12,TNFRSF9,ZEB2,IL6ST,IL7,C9ORF72,HMOX1,PTPRJ,SIX5,RNF135,NUB1,TCIRG1,OPTN,TMEM106A,RNF31,ZC3HAV1,TAPBP,IRF5,NFKBIA,IRF1,BDKRB1,NFKBIE,BIRC3,GSDMD,FL…
GO:BP	positive regulation of I-kappaB kinase/NF-kappaB signaling	GO:0043123	0.008426437	2.074356034	135	146	8	21118	TRIM30D,TLR3,TRIM25,IKBKE,CD74,TMEM106A,RNF31,ZC3HAV1
GO:BP	positive regulation of programmed cell death	GO:0043068	0.009052271	2.043242449	607	146	16	21118	EIF2AK2,TLR3,IFNB1,PLSCR1,SOD2,CXCL1,NUPR1,GADD45A,AGRN,CASP12,IFIT2,HMOX1,OPTN,IRF5,BID,IGFBP3
GO:BP	negative regulation of innate immune response	GO:0045824	0.009830727	2.007414365	64	146	6	21118	LGALS9,TREX1,NMI,SAMHD1,TRAFD1,TAP2
GO:BP	leukocyte activation involved in immune response	GO:0002366	0.011000876	1.958572719	291	146	11	21118	LBP,LGALS9,TREX1,NMI,IFNB1,DNASE1L3,CD74,HMOX1,IRF1,ST3GAL1,PGLYRP2
GO:BP	positive regulation of cellular metabolic process	GO:0031325	0.011001235	1.958558577	3275	146	44	21118	CHIL1,TRIM30D,LGALS9,APOBEC1,EIF2AK2,NMI,TLR3,LUM,IFNB1,PLAC8,PSME2,PNPT1,MLKL,PLSCR1,TSLP,TRIM25,RNF19B,SOD2,SDC4,CXCL1,NUPR1,GADD45A,IKBKE,GSAP,ZFP658,AGRN,CD74,CASP12,ZEB2,IL6ST,C9ORF72,HMOX1,SIX5,NUB1,OPTN,ZC3HAV1,IRF5,NFKBIA,IRF1,BIRC3,FLT1,BID,TNIP1,IGFBP3
GO:BP	cell activation involved in immune response	GO:0002263	0.01212354	1.916370541	294	146	11	21118	LBP,LGALS9,TREX1,NMI,IFNB1,DNASE1L3,CD74,HMOX1,IRF1,ST3GAL1,PGLYRP2
GO:BP	regulation of apoptotic process	GO:0042981	0.01326545	1.877278006	1550	146	27	21118	EIF2AK2,TLR3,IFNB1,PLAC8,LIFR,ITGAV,PLSCR1,TSLP,SOD2,NUPR1,GADD45A,LOX,AGRN,CD74,FSTL1,CASP12,IFIT2,IL7,HMOX1,OPTN,IRF5,ST3GAL1,SLC7A11,BIRC3,ANGPTL4,BID,IGFBP3
GO:BP	macrophage activation involved in immune response	GO:0002281	0.014515219	1.838176402	19	146	4	21118	LBP,TREX1,NMI,IFNB1
GO:BP	regulation of natural killer cell differentiation	GO:0032823	0.014515219	1.838176402	19	146	4	21118	LGALS9,IRF1,IL15RA,PGLYRP2
GO:BP	leukocyte mediated cytotoxicity	GO:0001909	0.016657627	1.77838687	106	146	7	21118	LGALS9,DNASE1L3,RNF19B,CXCL5,CXCL1,H2-D1,TAP2
GO:BP	regulation of leukocyte mediated cytotoxicity	GO:0001910	0.018048111	1.743568254	71	146	6	21118	LGALS9,DNASE1L3,CXCL5,CXCL1,H2-D1,TAP2
GO:BP	intrinsic apoptotic signaling pathway in response to DNA damage	GO:0008630	0.018841196	1.724891523	108	146	7	21118	PLSCR1,SOD2,NUPR1,IKBKE,CD74,HMOX1,BID
GO:BP	cell migration	GO:0016477	0.019807856	1.703162526	1491	146	26	21118	LBP,CCL7,LGALS9,BST2,MADCAM1,CCL17,RND3,ITGAV,SEMA3C,SOD2,SDC4,CXCL5,CXCL1,GADD45A,LOX,CD74,FSTL1,ZEB2,IL6ST,HMOX1,PTPRJ,ASAP3,NRP2,BDKRB1,FLT1,IGFBP3
GO:BP	positive regulation of macromolecule metabolic process	GO:0010604	0.020549197	1.687205134	3467	146	45	21118	LBP,CHIL1,LGALS9,APOBEC1,EIF2AK2,NMI,TLR3,LUM,IFNB1,PLAC8,PSME2,PNPT1,MLKL,PLSCR1,TSLP,TRIM25,RNF19B,SDC4,TNC,NUPR1,GADD45A,IKBKE,GSAP,ZFP658,AGRN,CD74,CASP12,ZEB2,IL6ST,IL7,SIX5,RNF135,NUB1,OPTN,TMEM106A,ZC3HAV1,IRF5,NFKBIA,IRF1,BIRC3,GSDMD,FLT1,BID,TNIP1,IGFBP3
GO:BP	regulation of neutrophil mediated cytotoxicity	GO:0070948	0.020559797	1.686981177	7	146	3	21118	DNASE1L3,CXCL5,CXCL1
GO:BP	leukemia inhibitory factor signaling pathway	GO:0048861	0.020559797	1.686981177	7	146	3	21118	LIFR,IL13RA1,IL6ST
GO:BP	biological process involved in symbiotic interaction	GO:0044403	0.022241098	1.652843786	256	146	10	21118	TRIM30D,ITGAV,PLSCR1,TRIM25,IFITM3,CXCL5,CXCL1,CD74,TNIP1,PGLYRP2
GO:BP	positive regulation of response to biotic stimulus	GO:0002833	0.023297064	1.632698808	155	146	8	21118	LBP,LGALS9,NMI,PLSCR1,CXCL1,IKBKE,CD74,ZC3HAV1
GO:BP	viral genome replication	GO:0019079	0.023923728	1.621171139	112	146	7	21118	SLPI,BST2,EIF2AK2,IFNB1,PLSCR1,IFITM3,ZC3HAV1
GO:BP	negative regulation of immune effector process	GO:0002698	0.023923728	1.621171139	112	146	7	21118	LGALS9,BST2,IFNB1,HMOX1,IRF1,TAP2,PGLYRP2
GO:BP	regulation of catabolic process	GO:0009894	0.024415457	1.612335142	893	146	19	21118	TRIM30D,APOBEC1,TREX1,HSD11B1,HP,PSME2,PNPT1,RNF19B,NUPR1,IKBKE,DRAM1,GPR137B,C9ORF72,HMOX1,NUB1,OPTN,ZC3HAV1,BID,IGFBP3
GO:BP	toll-like receptor signaling pathway	GO:0002224	0.025357526	1.595893113	113	146	7	21118	LBP,LGALS9,NMI,TLR3,NFKBIA,IRF1,TNIP1
GO:BP	programmed necrotic cell death	GO:0097300	0.026700755	1.57347645	45	146	5	21118	TLR3,MLKL,NUPR1,RNF31,BIRC3
GO:BP	antigen processing and presentation of peptide antigen via MHC class I	GO:0002474	0.026955447	1.569353461	22	146	4	21118	H2-D1,ERAP1,TAPBP,TAP2
GO:BP	positive regulation of apoptotic process	GO:0043065	0.028438576	1.54609216	591	146	15	21118	EIF2AK2,TLR3,IFNB1,PLSCR1,SOD2,NUPR1,GADD45A,AGRN,CASP12,IFIT2,HMOX1,OPTN,IRF5,BID,IGFBP3
GO:BP	type I interferon signaling pathway	GO:0060337	0.02979105	1.525914196	46	146	5	21118	TREX1,IFNB1,SAMHD1,IFITM3,IKBKE
GO:BP	cellular response to interferon-gamma	GO:0071346	0.035534537	1.449349341	119	146	7	21118	CCL7,NMI,TLR3,GBP10,CCL17,GBP11,IRF1
GO:BP	biological process involved in interaction with host	GO:0051701	0.036665744	1.435739495	165	146	8	21118	TRIM30D,ITGAV,PLSCR1,TRIM25,IFITM3,CD74,TNIP1,PGLYRP2
GO:BP	cell killing	GO:0001906	0.036665744	1.435739495	165	146	8	21118	LGALS9,CCL17,DNASE1L3,RNF19B,CXCL5,CXCL1,H2-D1,TAP2
GO:BP	cellular response to type I interferon	GO:0071357	0.036803121	1.434115354	48	146	5	21118	TREX1,IFNB1,SAMHD1,IFITM3,IKBKE
GO:BP	cellular response to interferon-beta	GO:0035458	0.036803121	1.434115354	48	146	5	21118	TREX1,TLR3,IFNB1,PNPT1,IRF1
GO:BP	regulation of cytokine-mediated signaling pathway	GO:0001959	0.039595628	1.402352765	121	146	7	21118	TREX1,SAMHD1,TSLP,IKBKE,CD74,IL6ST,IL7
GO:BP	viral process	GO:0016032	0.041010684	1.387102991	335	146	11	21118	TRIM30D,SLPI,BST2,EIF2AK2,IFNB1,ITGAV,PLSCR1,TRIM25,IFITM3,CD74,ZC3HAV1
GO:CC	extracellular region	GO:0005576	4.81E-10	9.317708453	2711	145	52	21016	LBP,CHIL1,CCL7,CP,SLPI,LGALS9,APOL6,SERPINA3I,NMI,APOL7E,WFDC21,IL18BP,CCL17,SERPINA3N,HP,LUM,IFNB1,DNASE1L3,CFB,LIFR,SEMA3C,TSLP,SDC4,TNC,CXCL5,CXCL1,NUPR1,LOX,H2-D1,H2-T22,AGRN,C1RA,CD74,DNM3,FSTL1,PAPPA,TNFRSF9,ERAP1,IL6ST,IL7,ACPP,C9ORF72,H2-T10,COL5A3,COL27A1,ST3GAL1,IL15RA,PRSS35,GSDMD,ANGPTL4,IGFBP3,PGLYRP2
GO:CC	extracellular space	GO:0005615	1.76E-07	6.754004723	1928	145	39	21016	LBP,CHIL1,CCL7,CP,SLPI,SERPINA3I,NMI,WFDC21,IL18BP,CCL17,SERPINA3N,HP,LUM,IFNB1,CFB,SEMA3C,TSLP,CXCL5,CXCL1,LOX,H2-D1,H2-T22,AGRN,C1RA,CD74,FSTL1,PAPPA,TNFRSF9,IL6ST,IL7,ACPP,C9ORF72,H2-T10,COL5A3,COL27A1,IL15RA,GSDMD,ANGPTL4,IGFBP3
GO:CC	collagen-containing extracellular matrix	GO:0062023	0.015497103	1.809749494	362	145	11	21016	LGALS9,ABI3BP,LUM,SEMA3C,PLSCR1,TNC,LOX,AGRN,COL5A3,COL27A1,ANGPTL4
GO:CC	oncostatin-M receptor complex	GO:0005900	0.016646874	1.7786673	2	145	2	21016	OSMR,IL6ST
GO:CC	fibrillar collagen trimer	GO:0005583	0.017947703	1.74599113	11	145	3	21016	LUM,COL5A3,COL27A1
GO:CC	banded collagen fibril	GO:0098643	0.017947703	1.74599113	11	145	3	21016	LUM,COL5A3,COL27A1
GO:CC	MHC class I peptide loading complex	GO:0042824	0.048499239	1.314265072	15	145	3	21016	H2-D1,TAPBP,TAP2
KEGG	Epstein-Barr virus infection	KEGG:05169	0.000125728	3.900566291	223	86	12	8790	EIF2AK2,IFNB1,GADD45A,IKBKE,H2-D1,H2-T22,TYK2,TAPBP,NFKBIA,NFKBIE,BID,TAP2
KEGG	Cytokine-cytokine receptor interaction	KEGG:04060	0.000317206	3.498658128	288	86	13	8790	CCL7,CCL17,IFNB1,LIFR,TSLP,CXCL5,CXCL1,OSMR,IL13RA1,TNFRSF9,IL6ST,IL7,IL15RA
KEGG	Kaposi sarcoma-associated herpesvirus infection	KEGG:05167	0.000660338	3.180233628	218	86	11	8790	EIF2AK2,TLR3,IFNB1,CXCL1,IKBKE,H2-D1,H2-T22,IL6ST,TYK2,NFKBIA,BID
KEGG	Herpes simplex virus 1 infection	KEGG:05168	0.001726091	2.76293626	442	86	15	8790	BST2,EIF2AK2,TLR3,IFNB1,IKBKE,ZFP658,H2-D1,H2-T22,CD74,TYK2,TAPBP,NFKBIA,BIRC3,BID,TAP2
KEGG	JAK-STAT signaling pathway	KEGG:04630	0.002914575	2.535424765	168	86	9	8790	IFNB1,LIFR,TSLP,OSMR,IL13RA1,IL6ST,IL7,TYK2,IL15RA
KEGG	Human immunodeficiency virus 1 infection	KEGG:05170	0.006966555	2.156981929	233	86	10	8790	TRIM30D,BST2,IFNB1,SAMHD1,H2-D1,H2-T22,TAPBP,NFKBIA,BID,TAP2
KEGG	TNF signaling pathway	KEGG:04668	0.009126012	2.039718983	113	86	7	8790	IFNB1,MLKL,CXCL5,CXCL1,NFKBIA,IRF1,BIRC3
KEGG	Coronavirus disease - COVID-19	KEGG:05171	0.009223104	2.035122904	241	86	10	8790	C1S1,EIF2AK2,TLR3,IFNB1,CFB,IKBKE,C1RA,IL6ST,TYK2,NFKBIA
KEGG	Antigen processing and presentation	KEGG:04612	0.011574001	1.936516477	82	86	6	8790	PSME2,H2-D1,H2-T22,CD74,TAPBP,TAP2
KEGG	NOD-like receptor signaling pathway	KEGG:04621	0.012593217	1.899863312	203	86	9	8790	IFNB1,CXCL1,IKBKE,CASP12,TYK2,RNF31,NFKBIA,BIRC3,GSDMD
KEGG	IL-17 signaling pathway	KEGG:04657	0.020540647	1.687385885	91	86	6	8790	CCL7,CCL17,CXCL5,CXCL1,IKBKE,NFKBIA
KEGG	Influenza A	KEGG:05164	0.020702925	1.683968285	171	86	8	8790	EIF2AK2,TLR3,IFNB1,TRIM25,IKBKE,TYK2,NFKBIA,BID
KEGG	Necroptosis	KEGG:04217	0.02330304	1.632587428	174	86	8	8790	EIF2AK2,TLR3,IFNB1,MLKL,TYK2,RNF31,BIRC3,BID
KEGG	Toll-like receptor signaling pathway	KEGG:04620	0.03244569	1.488842984	99	86	6	8790	LBP,TLR3,IFNB1,IKBKE,IRF5,NFKBIA
KEGG	NF-kappa B signaling pathway	KEGG:04064	0.044475155	1.351882532	105	86	6	8790	LBP,TRIM25,CXCL1,GADD45A,NFKBIA,BIRC3
REAC	Immune System	REAC:R-MMU-168256	3.47633E-06	5.458878711	1637	88	40	8631	LBP,CHIL1,SLPI,BST2,MADCAM1,EIF2AK2,HP,IFNB1,CFB,PLAC8,PSME2,LIFR,ITGAV,TSLP,TRIM25,IFITM3,RNF19B,CXCL1,IKBKE,H2-T22,C1RA,IL13RA1,CD74,DNM3,TNFRSF9,ERAP1,IL6ST,ACPP,TYK2,TCIRG1,H2-T10,TAPBP,NFKBIA,PSMB10,IL15RA,NFKBIE,AMPD3,GSDMD,TAP2,PGLYRP2
REAC	Antigen processing-Cross presentation	REAC:R-MMU-1236975	0.01221583	1.913077037	92	88	7	8631	PSME2,ITGAV,H2-T22,H2-T10,TAPBP,PSMB10,TAP2
REAC	Cytokine Signaling in Immune system	REAC:R-MMU-1280215	0.022251083	1.652648844	363	88	13	8631	EIF2AK2,IFNB1,PSME2,LIFR,TSLP,TRIM25,IL13RA1,TNFRSF9,IL6ST,TYK2,NFKBIA,PSMB10,IL15RA
REAC	Antigen Presentation: Folding, assembly and peptide loading of class I MHC	REAC:R-MMU-983170	0.02438252	1.612921417	44	88	5	8631	H2-T22,ERAP1,H2-T10,TAPBP,TAP2
WP	Apoptosis	WP:WP1254	0.014160506	1.848921216	79	55	6	4526	IRF5,NFKBIA,IRF1,NFKBIE,BIRC3,BID
WP	Type II interferon signaling (IFNG)	WP:WP1253	0.025412757	1.594948215	33	55	4	4526	EIF2AK2,IFNB1,IFIT2,IRF1
TF	Factor: P50; motif: GGRRANTCCCNN	TF:M03557	0.000142176	3.847173786	4807	148	61	21836	CHIL1,SP140,SLPI,APOL6,ABI3BP,MADCAM1,TREX1,EIF2AK2,TLR3,APOL7E,GBP10,IFI27L2A,HDC,DNASE1L3,CFB,PSME2,SAMHD1,RND3,MLKL,EXOC3L4,SEMA3C,SLC7A2,ODAPH,SDC4,CXCL5,CXCL1,IKBKE,GSAP,H2-D1,H2-T22,AGRN,IL13RA1,CD74,IFIT2,TNFRSF9,MAN1A,ERAP1,IL6ST,ACPP,DRAM1,GPR137B,HMOX1,SIX5,TYK2,ASAP3,COL27A1,RNF31,ZC3HAV1,TAPBP,RASGEF1B,IRF5,NFKBIA,IRF1,ST3GAL1,CDHR1,NFKBIE,AMPD3,BIRC3,GSDMD,ANGPTL4,TNIP1
TF	Factor: IRF-2; motif: NAAANNGAAAGTGAAASTRN	TF:M10268	0.000186542	3.729222808	603	148	18	21836	SP140,BST2,NMI,APOL7E,GBP10,PIWIL4,MLKL,IDNK,H2-T22,ERAP1,IL7,NUB1,RNF31,TAPBP,PSMB10,BIRC3,BID,TAP2
TF	Factor: NF-kB; motif: GGGAMTTYCC	TF:M00054	0.000187803	3.726298582	2306	148	38	21836	SP140,MADCAM1,TREX1,TLR3,APOL7E,GBP10,SERPINA3N,IFNB1,DNASE1L3,CFB,RND3,TSLP,IFITM3,CXCL5,CXCL1,IKBKE,GSAP,H2-D1,IL13RA1,CD74,TNFRSF9,IL6ST,DRAM1,TYK2,TCIRG1,COL27A1,RNF31,TAPBP,RASGEF1B,IRF5,NFKBIA,CDHR1,NFKBIE,AMPD3,BIRC3,GSDMD,ANGPTL4,TNIP1
TF	Factor: NF-kB2; motif: GGGRAANYCCC	TF:M10312	0.000240069	3.619664811	827	148	21	21836	LBP,SERPINA3I,MADCAM1,GBP10,IL18BP,SERPINA3N,SLC7A2,CXCL5,CXCL1,IKBKE,GSAP,H2-D1,IL13RA1,TNFRSF9,RNF31,TAPBP,RASGEF1B,IRF5,NFKBIA,STX11,TNIP1
TF	Factor: NF-kB; motif: NGGGANTTYCCMNNNN	TF:M00774	0.000246565	3.608068616	1662	148	31	21836	SERPINA3I,MADCAM1,TREX1,TLR3,APOL7E,GBP10,IL18BP,DNASE1L3,SAMHD1,RND3,CXCL5,CXCL1,IKBKE,GSAP,IL13RA1,CD74,TNFRSF9,IL6ST,DRAM1,RNF31,TAPBP,RASGEF1B,IRF5,NFKBIA,CDHR1,STX11,AMPD3,BIRC3,GSDMD,ANGPTL4,TNIP1
TF	Factor: IRF-1; motif: NNRAAANNGAAASN	TF:M07045	0.00027243	3.564745403	688	148	19	21836	SP140,SLPI,ZNFX1,BST2,APOL6,NMI,TLR3,APOL7E,GBP10,CFB,DAAM1,IDNK,H2-T22,ERAP1,IL7,NUB1,TMEM106A,TAPBP,PSMB10
TF	Factor: RelA-p65; motif: GGGANTTTCCNN; match class: 1	TF:M03563_1	0.000292491	3.53388786	763	148	20	21836	MADCAM1,GBP10,IFNB1,CFB,SAMHD1,TSLP,CXCL5,CXCL1,IKBKE,GSAP,IL13RA1,CD74,TNFRSF9,TAPBP,NFKBIA,NFKBIE,STX11,AMPD3,BIRC3,GSDMD
TF	Factor: IRF-7; motif: TNSGAAWNCGAAANTNNN	TF:M00453	0.000328981	3.482829564	3411	148	48	21836	LBP,SP140,TRIM30D,SLPI,LGALS9,ZNFX1,BST2,APOL6,PLSCR2,EIF2AK2,NMI,TLR3,APOL7E,PHF11A,GBP10,BC147527,IFI27L2A,CFB,MITD1,PSME2,DAAM1,MLKL,EXOC3L4,TSLP,IFITM3,GADD45A,H2-T22,B4GALT5,CASP12,PAPPA,ERAP1,IL6ST,IL7,NUB1,TMEM106A,RNF31,ZC3HAV1,TRAFD1,TAPBP,RASGEF1B,PSMB10,GCH1,IL15RA,SLC7A11,STX11,GSDMD,BID,TAP2
TF	Factor: IRF; motif: NNGAAANTGAAANN	TF:M08887	0.000437933	3.358592004	1524	148	29	21836	SP140,TRIM30D,SLPI,LGALS9,ZNFX1,BST2,APOL6,NMI,TLR3,PHF11A,GBP10,CFB,MITD1,PSME2,DAAM1,MLKL,IFITM3,IDNK,H2-T22,ERAP1,IL7,NUB1,ZC3HAV1,TAPBP,PSMB10,SLC7A11,STX11,GSDMD,BID
TF	Factor: NF-kB; motif: NGGGGAMTTTCCNN	TF:M00194	0.001050856	2.978456898	2366	148	37	21836	SP140,MADCAM1,TREX1,TLR3,APOL7E,PHF11A,GBP10,IFNB1,DNASE1L3,CFB,MXD1,RND3,TSLP,ODAPH,IFITM3,CXCL5,CXCL1,IKBKE,GSAP,IL13RA1,CD74,TNFRSF9,CD82,TYK2,TCIRG1,COL27A1,RNF31,TAPBP,RASGEF1B,IRF5,NFKBIA,CDHR1,NFKBIE,AMPD3,GSDMD,ANGPTL4,TNIP1
TF	Factor: NF-kB1; motif: GGGAAANYCCC	TF:M10311	0.001768499	2.752395127	310	148	12	21836	SERPINA3I,MADCAM1,CXCL5,CXCL1,IKBKE,GSAP,IL13RA1,TNFRSF9,IRF5,NFKBIA,STX11,TNIP1
TF	Factor: NF-kappaB; motif: NGGGACTTTCCA	TF:M00208	0.002493177	2.603246879	3538	148	47	21836	CHIL1,SP140,ABI3BP,MADCAM1,TREX1,TLR3,APOL7E,GBP10,DNASE1L3,CFB,RND3,MLKL,SEMA3C,SLC7A2,PLSCR1,ODAPH,CXCL5,CXCL1,NUPR1,IKBKE,GSAP,H2-D1,H2-T22,IL13RA1,CD74,IFIT2,RAB32,TNFRSF9,MAN1A,IL6ST,DRAM1,GPR137B,TYK2,ASAP3,RNF31,ZC3HAV1,TAPBP,RASGEF1B,IRF5,NFKBIA,IRF1,CDHR1,AMPD3,GSDMD,ANGPTL4,FLT1,TNIP1
TF	Factor: IRF; motif: RRAANTGAAASYGNV	TF:M00772	0.003450304	2.462142616	1144	148	23	21836	ADHFE1,TRIM30D,BST2,SERPINA3I,NMI,TLR3,GBP10,IFNB1,DNASE1L3,DAAM1,IDNK,H2-D1,H2-T22,ERAP1,IL7,NUB1,TAPBP,PSMB10,NFKBIE,SLC7A11,BIRC3,GSDMD,BID
TF	Factor: Pax-4; motif: NNNNNYCACCCB	TF:M00378	0.012989917	1.886393625	18716	148	143	21836	ADHFE1,LBP,C1S1,CHIL1,SP140,TRIM30D,CCL7,CP,SLPI,LGALS9,ZNFX1,BST2,APOL6,APOBEC1,SERPINA3I,SLC43A2,LTBP2,ABI3BP,PLSCR2,MADCAM1,HEATR9,TREX1,EIF2AK2,NMI,APOL7E,HSD11B1,PHF11A,WFDC21,PLAAT3,IL18BP,CCL17,BC147527,AA467197,IFI27L2A,SERPINA3N,HDC,HP,LUM,DNASE1L3,CFB,PIWIL4,PLAC8,MXD1,MITD1,PSME2,DAAM1,GLRX,RBM47,LIFR,PNPT1,SAMHD1,RND3,ITGAV,MLKL,EXOC3L4,SEMA3C,SLC7A2,PLSCR1,TSLP,ODAPH,TRIM25,IFITM3,RN…
TF	Factor: NF-kappaB; motif: GGGAMTTYCC; match class: 1	TF:M00054_1	0.020172046	1.69525005	605	148	15	21836	MADCAM1,GBP10,CFB,RND3,CXCL5,CXCL1,GSAP,IL13RA1,CD74,TNFRSF9,IL6ST,RNF31,TAPBP,NFKBIA,GSDMD
TF	Factor: RelB:p50; motif: RGAAANTCCCYNNHGC	TF:M03882	0.048460518	1.314611945	4428	148	51	21836	TRIM30D,LGALS9,BST2,ABI3BP,MADCAM1,TLR3,APOL7E,GBP10,WFDC21,IFI27L2A,HDC,MITD1,SAMHD1,RND3,SLC7A2,PLSCR1,ODAPH,IDNK,CXCL5,CXCL1,NUPR1,IKBKE,GSAP,ZFP658,H2-D1,H2-T22,AGRN,IL13RA1,CD74,IFIT2,TNFRSF9,MAN1A,ERAP1,IL6ST,IL7,ACPP,GPR137B,CACNB3,TCIRG1,ASAP3,COL27A1,ZC3HAV1,TAPBP,IRF5,NFKBIA,CDHR1,NFKBIE,AMPD3,GSDMD,ANGPTL4,TNIP1
