## Supplementary material for "Spatiotemporal NF-κB dynamics encodes the position, amplitude and duration of local immune inputs": Table ST9

Sgk3
B3galt1
Tcp11x2
Inpp1
Tifa
Igsf3
Apol7a
Runx1t1
D630029K05Rik
Rbm43
Fyb
Pdgfra
Edil3
Mgst1
Rwdd2a
Dusp28
Txndc16
9330133O14Rik
Gpcpd1
Lamp2
Fkbp14
Ctso
Fam114a1
P2rx4
Atp2b4
Pla1a
Cpeb4
Phactr1
Selenop
Gdpd2
Capn6
Itga11
Tor1aip1
Lgals8
Gm6548
Daxx
Parp11
Asb13
Gypc
Casp7
Dcn
Rgs3
Apol10b
Lipa
Ptges
H2-T23
Xdh
Cyp4v3
Vwa5a
Manba
Tor1aip2
Maml2
Cd47
H2-M3
Snx10
Acsl4
Nampt
Fbxw17
Slc20a1
Birc2
Map2k1
Il1rap
Tcta
Hgf
Greb1l
Ifngr1
Gdpd1
Plpp3
Grk5
Gm5424
Tnfrsf23
Gadd45b
Ninj1
1110038F14Rik
Tbrg1
Layn
A930015D03Rik
Slc39a1
Pdpn
Ell2
Gng12
Pfkfb3
A130040M12Rik
A730056A06Rik
Ass1
Ctsd
Glipr2
Loxl3
Tgfbr3
Bmper
Ntn1
Psme1
Trim26
Ttc39c
Tdrd7
Arel1
Whamm
Nfkbiz
Antxr1
Fbn1
Col12a1
Adamts4
Pdgfrb
Cacna1g
Fam20c
Furin
Pim1
Col20a1
Gpc4
Dlgap2
H2-DMa
Mid1
Amigo2
Stap2
Ppm1h
Meox1
Bace2
Aqp3
Orai2
Slc44a1
Pik3ip1
Lpin1
Parp4
Nod1
Pnpla7
Ifi27
Arhgap24
St5
Parp3
Shisa5
Stat5a
Hivep3
Wdtc1
Nod2
Reck
Myo1d
Plekhn1
Ssc5d
Adamtsl4
Il1rl1
Styk1
Tmem170b
Rab20
Tasor2
Nid1
Pcdh18
Ninl
Ifngr2
Clip1
Spire1
Tent4b
Flrt2
Kcna4
Tmcc3
Hivep2
Dock4
Adarb1
C530047H08Rik
Malt1
Enpp1
Btc
6430550D23Rik
Slfn9
Slfn10-ps
Cenpj
Zfp945
Endod1
Adam17
Rnf14
Dapp1
Apobec3
Cmtr1
Clic4
Il4ra
Arhgef3
Gm9776
Ogfr
Mvp
Stat3
Slit3
Nfkbib
Klhl25
Pcx
Csf1
Sema4b
Tsku
Abcc4
Slc11a2
Rfx5
Ubr4
Repin1
Sbno2
Nfkb2
Rapgef3
Gdpd5
Pik3r5
Relb
Rnd1
Traf1
Slc6a4
Cx3cl1
Tnfrsf14
Gdnf
Fndc7
A230028O05Rik
Cytip
