## Supplementary material for "Spatiotemporal NF-κB dynamics encodes the position, amplitude and duration of local immune inputs": Table ST11

P4ha1
Arl1
Ypel5
Extl2
Inpp4a
Frk
Kat2b
Cpq
Snap23
Tbx18
Arid5b
Asap1
Secisbp2l
Sh3d19
Col4a2
N4bp1
Cask
Psmd10
Rmdn2
Cemip2
Lhfpl2
Tmem176a
Lmbr1
Sppl2a
Gnb4
Heca
Kitl
Tead1
Serpinb9
Wrn
Aftph
Dpysl2
Fndc3a
Pcgf5
Asah2
Gpat3
Hexb
Ctsa
Tpp1
Map1lc3b
Zfp983
Casp6
Tmem50a
Ptchd1
Dab2
Pls3
Pros1
Matn2
Cav1
Plat
Rassf5
Gfra1
Plag1
Iglon5
Pcdh15
H2aw
Ndufaf3
Prdx5
Rhoc
1110046J04Rik
Calml4
Pgf
Tspyl5
Idh1
Insig2
Ssbp2
Gstm1
Tspan31
H2-DMb1
Smim14
Renbp
Clu
Colec12
Pgm2
Ctsb
Itm2b
Skap2
Fgf7
Mgst3
Crebrf
Bdh2
Psd3
Kdelr3
Prune2
Ptn
Timp3
F3
Ptgfr
Fcgrt
Cyp4f13
Bhlhe40
Zfp36l1
Cdkn2a
Cdc42ep5
Bcl2l11
Porcn
Tnfaip3
Prkce
Ap3m2
Stoml1
Tut7
Rnf114
Prr13
Cdh13
Insig1
Aplp2
Stard5
Inka1
Nlgn2
Kif21b
Gmppb
Stx4a
Emilin1
Pld3
Alpk1
Kdm4b
Pfkl
Atp8a1
Zfyve26
Scd1
Lpcat3
Nsdhl
Tm7sf2
Gale
A330023F24Rik
Slc26a2
Mvd
Arrdc2
Parp8
Tnks1bp1
Stard13
Aopep
Ldlrad4
Gm16897
D130040H23Rik
B430319G15Rik
Nhlrc3
Fbln5
Maff
Lipg
Sema3e
Sorbs2
Ugt1a6b
Plekha4
Ly6a
Sat1
Alox5ap
Ptpn22
Aspn
Acat3
Thbs1
Nptx1
Nbl1
Ginm1
Ccdc6
Skil
Cd63
Cyb5a
Nipsnap2
Abracl
Atp6v1d
Cutc
Rhoq
Fzd1
Pttg1
Svbp
Taf7
Lyrm1
H3f3b
Sycp3
Mylip
Prelid2
Dleu2
Atxn1
Selenok
Cst3
Ifitm2
Ifitm10
Copz2
2700069I18Rik
Itga8
Phxr4
Chmp4b
S100a4
Pet100
Cryab
Fabp4
Itga10
Zswim6
Galnt17
Ogn
Med12l
Mindy2
Slc24a3
Tnni2
1700034J05Rik
Gm20199
Zfp36
Cpa6
Hsd17b7
Dpp7
Erg28
Ldhb
H2-T24
Pank1
Cystm1
Mtm1
Ogfrl1
5430405H02Rik
Alkbh5
Man2a1
Scfd1
Fndc3b
Dcp2
Tbx20
Rrbp1
Axdnd1
Plxna2
Runx1
Jak2
Aida
Usp25
Zup1
Tmbim4
Nucb2
Pnp
Ly6e
Clip4
Usp53
Dnm3os
Gdap10
Gm17739
Gm20290
Tex12
Gsta2
Papss2
Ciart
Gpr34
Trim56
Adamts9
AU020206
Mir125b-1
Kansl1l
Malat1
Klra6
Marcks
Ppp3ca
Pkd2
Fmnl2
Dpy19l1
Ikzf2
Adamts6
Far2
Gm10847
Dlgap1
Dbi
Fam162a
Higd1a
Morrbid
Hk2
Ascc3
Notch2
Cst6
Megf11
Ppbp
Slco3a1
Gm19537
Mir763
B230216N24Rik
Gm9990
AU040972
A330040F15Rik
Gm19337
Taf15
Tbrg3
1810026B05Rik
Gm14636
2310067E19Rik
Gm20235
9130004J05Rik
E030024N20Rik
Gm20022
Kcnj13
Gm19551
Evi2b
Gm2366
Sept2
Sec22a
Washc4
Zc3h7a
Stx7
Zfp655
Ppp1r2
Eif5a2
Dse
Tank
Gm9958
Gm20939
Zfp719
Thrb
BC031361
Ddx24
Slc29a1
D17H6S53E
Ehd4
BC021767
Zscan26
G3bp2
Picalm
Naa20
4921524J17Rik
Arglu1
Gopc
Fam3c
Nkiras1
Zbtb21
Evi2a
Tm4sf1
Bet1l
Atp5l
Retreg1
Ankrd50
Efna5
Tmf1
Micu3
Rab21
Vmp1
Phldb2
Golt1b
Rab30
Gtdc1
Rbpj
Tmem87a
Prl2c3
Asxl3
Gm8773
4930518I15Rik
Adora2b
Cdc42ep3
Acta2
Ggct
Timp1
Fst
Tagln
Selenos
Fkbp11
Cgref1
Adgrg6
Dnajc25
Gm17399
1700006J14Rik
Gm9948
Alas2
Gm20169
